# The Warburg Effect is the result of faster ATP production by glycolysis than respiration

**DOI:** 10.1101/2022.12.28.522160

**Authors:** Matthew A. Kukurugya, Denis V. Titov

## Abstract

Many prokaryotic and eukaryotic cells metabolize glucose to organism-specific byproducts instead of fully oxidizing it to carbon dioxide and water–a phenomenon referred to as the Warburg Effect. The benefit to a cell has been unclear, given that partial metabolism of glucose yields an order of magnitude less ATP per molecule of glucose than complete oxidation. We show that glycolysis produces ATP faster per gram of pathway protein than respiration in *E. coli*, *S. cerevisiae*, and mammalian cells. A simple mathematical model that uses yield, rate, and proteome occupancy of glycolysis and respiration as the only parameters accurately predicts absolute rates of glycolysis and respiration in all three organisms under diverse conditions. Our study suggests that the Warburg Effect is a consequence of the optimization of the rate of energy generation under the constraint of finite proteome space.

**One-Sentence Summary:** The Warburg Effect is a manifestation by which cells across kingdoms of life optimize the rate of energy production.
