## Supplemental Table 1 for "The Warburg Effect is the result of faster ATP production by glycolysis than respiration"

### Sheet: TableS1A
Pathway	EC Number	Genes	Protein	Reaction	Net NAD / NADH, ADP / ATP, H+ Translocation, COQ / COQH, Cyt C+2 / Cyt C+3	Per Glucose	Pathway Net
Glycolysis		omfC/omfF	Outer membrane glucose transporter	Glucoseextra --> Glucoseintra			2 ATP, 2 NADH
		ptsG	Phosphotrasferase system (PTS)	Glucoseextra --> Glucoseintra
		ptsl		Glucoseintra --> G6P
		ptsH		Glucoseintra --> G6P
		crr		Glucoseintra+ ATP --> G6P + ADP	ADP	1
	5.3.1.9	pgi	Glucose-6-phosphate isomerase	α-D-glucose 6-phosphate ↔ β-D-fructose 6-phosphate
	2.7.1.11	pfka/pfkb	ATP-(in)dependent 6-phosphofructokinase isozyme 1	ATP + β-D-fructose 6-phosphate → ADP + β-D-fructofuranose 1,6-bisphosphate + H+	ADP	1
	4.1.2.13	fbaA/fbaB	Fructose-bisphosphate aldolase	β-D-fructose 1,6-bisphosphate ↔ glycerone phosphate + D-glyceraldehyde 3-phosphate
	5.3.1.1	tpiA	Triosephosphate isomerase	D-glyceraldehyde 3-phosphate ↔ glycerone phosphate
	1.2.1.12	gapA	Glyceraldehyde-3-phosphate dehydrogenase	D-glyceraldehyde 3-phosphate + NAD+ + phosphate ↔ 3-phospho-D-glyceroyl phosphate + NADH + H+	NADH	2
	2.7.2.3	pgk	Phosphoglycerate kinase	3-phospho-D-glyceroyl phosphate + ADP ↔ 3-phospho-D-glycerate + ATP	ATP	2
	5.4.2.12	gpmA	2,3-bisphosphoglycerate-independent phosphoglycerate mutase	3-phospho-D-glycerate ↔ 2-phospho-D-glycerate
	4.2.1.11	eno	Enolase	2-phospho-D-glycerate ↔ phosphoenolpyruvate + H2O
	2.7.1.40	pykA/pykF	Pyruvate kinase	phosphoenolpyruvate + ADP + H+ → pyruvate + ATP	ATP	2
Pyruvate decarboxylation	1.2.4.1	([aceE] [aceF] [lpd]0.5)	Pyruvate dehydrogenase	pyruvate + coenzyme A + NAD+ → acetyl-CoA + CO2 + NADH	NADH	2	2 NADH
	2.3.1.8	pta/eutD	phosphate acetyltransferase	acetyl-CoA + phosphate ↔ acetyl phosphate + coenzyme A			2 ATP
	2.7.2.1	ackA	acetate kinase	ADP + acetyl phosphate ↔ ATP + acetate	ATP	2
TCA	2.3.3.1	gltA	Citrate synthase	acetyl-CoA + oxaloacetate + H2O → citrate + coenzyme A + H+			4 NADH, 2 NADPH, 2 ATP, 2 COQH2
	4.2.1.3	acnB	Aconitase	citrate ↔ cis-aconitate + H2O cis-aconitate + H2O ↔ D-threo-isocitrate
	1.1.1.42	icd	Isocitrate dehydrogenase	D-threo-isocitrate + NADP+ ↔ 2-oxoglutarate + CO2 + NADPH	NADPH	2
		([sucA] [sucB]2 [lpd]0.16)	2-oxoglutarate dehydrogenase	2-oxoglutarate + coenzyme A + NAD+ → succinyl-CoA + CO2 + NADH	NADH	2
	6.2.1.5	([sucC] [sucD])	Succinyl-CoA synthetase	succinyl-CoA + ADP + phosphate ↔ succinate + ATP + coenzyme A	ATP	2
	1.3.5.1	([sdhA] [sdhB] [sdhC] [sdhD])	Succinate:quionine oxidoreductase	succinate + a ubiquinone → fumarate + a ubiquinol	CoQH2	2
	4.2.1.2	fumA/fumC	Fumarase	fumarate + H2O ↔ (S)-malate
		mdh	Malate dehydrogenase	(S)-malate + NAD+ ↔ oxaloacetate + NADH + H+	NADH	2
ETC	7.1.1.2	([nuoA] [nuoH] [nuoJ] [nuoK] [nuoL] [nuoM] [nuoN] [nuoI] [nuoG] [nuoF] [nuoE] [nuoC] [nuoB])	NADH:quinone oxidoreductase I	NADH + a ubiquinone + 5 H+ ↔ NAD+ + a ubiquinol + 4 H+	4 H+, CoQH2	40 H+ , 10 CoQH2	88 H+ 66 H+ (Leak corrected)
		ndh	NADH:quinone oxidoreductase II	a ubiquinone + NADH + H+ → a ubiquinol + NAD+	CoQH2	10 CoQH2
	7.1.1.3	([cyoA] [cyoB] [cyoC] [cyoD])	Cytochrome bo3 ubiquinol oxidase	2 a ubiquinol + dioxygen + 8 H+ → 2 a ubiquinone + 8 H+ + 2 H2O	4 H+	48 H+
	7.1.1.7	([cydA] [cydB] [cydH] [cydX])	Cytochrome bd-I ubiquinol oxidase	2 a ubiquinol + dioxygen + 4 H+ → 2 a ubiquinone + 4 H+ + 2 H2O	2H+	24 H+
	7.1.1.7	([appC] [appB])	Cytochrome bd-II ubiquinol oxidase	2 a ubiquinol + dioxygen + 4 H+ → 2 a ubiquinone + 4 H+ + 2 H2O	0-2H+	0
ATP Synthesis	7.1.2.2	([atpA]3 [atpB] [atpC] [atpD]3 [atpE]10 [atpF]2 [atpG] [atpH])	ATP synthase	10 H+ = 3 ATP		88	20 (Leak corrected)

### Sheet: TableS1B
Pathway	EC Number	Genes	Protein	Reaction	Net NAD / NADH, ADP / ATP, H+ Translocation, COQ / COQH, Cyt C+2 / Cyt C+3	Per Glucose	Pathway Net
Glycolysis	N/A	HXT1/2/3/4/5/6/7	Glucose transporters	Glucoseextra --> Glucoseintra			2 ATP, 2 NADH
	2.7.1.2	GLK1/HXK1/HXK2	Glucokinase	Glucoseintra --> G6P	ADP	1
	5.3.1.9	PGI1	Phosphoglucose isomerase	G6P <-> F6P
	2.7.1.11	([PFK1] [PFK2])	Phosphofructokinase	F6P + ATP --> F1,6P2 + ADP	ADP	1
	4.1.2.13	FBA1	Fructose 1,6-bisphosphate aldolase	F1,6,P2 <-> DHAP + GAP
	5.3.1.1	TPI1	Triosephosphate isomerase	DHAP <--> GAP
	1.2.1.12	TDH1/TDH2/TDH3	Glyceraldehyde-3-phosphate dehydrogenase	GAP + NAD+ Pi <-> 1,3BPG + NADH + H+	NADH	2
	2.7.2.3	PGK1	3-phosphoglycerate kinase	1,3BPG + ADP <-> G3P + ATP	ATP	2
	5.4.2.12	GPM1	N/A	G3P <-> G2P
	4.2.1.11	ENO1/ENO2	Enolase	G2P <-> PEP + H2O
	2.7.1.40	PYK1/PYK2	Pyruvate kinase	PEP + ADP + H+ --> Pyruvate + ATP	ATP	2
Fermentation	4.1.1.1	PDC1/PDC5/PDC6	Pyruvate decarboxylase	Pryruvate + H+ --> Acetaldehyde + CO2			2 NAD
	4.1.1.1	ADH1/ADH2/ADH3/ADH4/ADH5	Alcohol dehydrogenase	Acetaldehyde --> Ethanol	NAD	2
Pyruvate decarboxylation	1.2.4.1	([PDB1] [PDA1] [PDX1]0.5 [LPD1]0.5 [LAT1]2.5)	pyruvate dehydrogenase	Pyruvate + NAD+ + CoA --> Acetyl-CoA + NADH + CO2	NADH	2	2 NADH
	No EC#	[MPC1][MPC2/3]	Monocarboxylate Transporter
Malate Aspartate Shuttle	2.6.1.1	AAT2/AAT1	aspartate aminotransferase
	1.1.1.37	MDH2	malate dehydrogenase
	No EC#	ODC1/ODC2	Mitochondrial 2-oxoglutarate/malate carrier protein
	No EC#	GOT1	Excitatory amino acid transporter 1
Glycerol Phosphate Shuttle	1.1.5.3	GUT2/GPD1/GPD2	glycerol-3-phosphate dehydrogenase
TCA	2.3.3.1	CIT1/CIT3	Citrate synthase	oxaloacetate + acetyl-CoA + H2O → citrate + coenzyme A + H+			6 NADH, 1 ATP, 2 COQH2
	4.2.1.3	ACO1	Aconitase	citrate ↔ D-threo-isocitrate
	1.1.1.41	([IDH1] [IDH2])	Isocitrate dehydrogenase	D-threo-isocitrate + NAD+ → 2-oxoglutarate + CO2 + NADH	NADH	2
	1.2.1.-	([LPD1] [KGD1] [KGD2] [YMR31])	alpha-ketoglutarate dehydrogenase complex	2-oxoglutarate + coenzyme A + NAD+ → succinyl-CoA + CO2 + NADH	NADH	2
	6.2.1.5	([LSC1] [LSC2])	Succinyl-CoA ligase	succinyl-CoA + ADP + phosphate ↔ succinate + ATP + coenzyme A	ATP	2
	1.3.5.1	([SDH1] [SDH2] [SDH3] [SDH4])	Succinate dehydrogenase	succinate + ubiquinone-6[inner membrane] → fumarate + ubiquinol-6[inner membrane]	CoQH2	2
	4.2.1.2	FUM1	Fumarase	fumarate + H2O ↔ (S)-malate
	1.1.1.37	MDH1	Malate dehydrogenase	(S)-malate + NAD+ ↔ oxaloacetate + NADH + H+	NADH	2
ETC	7.1.1.2	NDI1 /NDE1/NDE2	NADH:ubiquinone oxidoreductase	ubiquinone-6[inner membrane] + NADH + H+ → ubiquinol-6[inner membrane] + NAD+	NAD, COQH2	10	70 H+ 50.5 H+ (Leak Corrected)
	1.10.2.2	([QCR10] [QCR9] [QCR8] [QCR7] [QCR6] [QCR2] [COR1] [CYT1] [RIP1] [COB])2	ubiqunol-cytochrome c oxidoreductase complex	CoQH2 + 2 H+in + 2cytc3+ --> CoQ + 4 H+out + 2 cyt c2+	CoQ, H+out, cyt c2+	48 H+, 24 cyt c2+
	1.2.1.12	([COX13] [COX12] [COX9] [COX8]2 [COX7] [COX6] [COX5A/COX5B] [COX4] [COX3] [COX2] [COX1])	cytochrome c oxidase	4 cyt c2+ + O2 + 8 H+in --> 4 cyt c3+ + 2 H2O + 4 H+out	cyt c3+, 4 H+out	24 H+
ATP Synthesis	7.1.2.2	([TIM11] [ATP20] [ATP5]2 [ATP14]2 [ATP7]2 [ATP4]2 [ATP15]2 [ATP16]2 [ATP3]2 [ATP2]6 [ATP1]6 [ATP17]2 [ATP8]2 [ATP6]2 [OLI1]20 [ATP18]2 [ATP19])	F1F0 ATP synthase	ATP + H2O + nH+ --> ADP + Pi + nH+out	10 H+ = 3 ATP	21.6 ATP	16 ATP (Leak Corrected)
	no EC#	PET9/AAC3/AAC1	ADP/ATP translocase
	no EC#	PIC2	Phosphate carrier protein

### Sheet: TableS1C
Pathway	EC Number	Genes	Protein	Reaction	Net NAD / NADH, ADP / ATP, H+ Translocation, COQ / COQH, Cyt C+2 / Cyt C+3	Per Glucose	Pathway Net
Glycolysis	No EC#	SLC2A1/NAGLT1/SLC5A10/SLC5A2/SLC5A9/SLC5A1/SLC2A14/SLC2A2/SLC2A12/SLC2A8	Glucose transporter protein	Glucoseextra --> Glucoseintra			2 ATP, 2 NADH
	2.7.1.1	HK1/HK2/HK3/GCK	Hexokinase	D-glucose + ATP → D-glucose 6-phosphate + ADP + H+	ADP	1
	5.3.1.9	GPI	Glucose-6-phosphate isomerase	α-D-glucose 6-phosphate ↔ β-D-fructose 6-phosphate
	2.7.1.11	PFKL/PFKM/PFKP	6-phosphofructokinase	ATP + β-D-fructose 6-phosphate → ADP + β-D-fructose 1,6-bisphosphate + H+	ADP	1
	4.1.2.13	ALDO1/ALDO2/ALDO3	Fructose-bisphosphate aldolase	β-D-fructose 1,6-bisphosphate ↔ glycerone phosphate + D-glyceraldehyde 3-phosphate
	5.3.1.1	TPI1	Triosephosphate isomerase	D-glyceraldehyde 3-phosphate ↔ glycerone phosphate
	1.2.1.12	GAPDH	Glyceraldehyde 3-phosphate dehydrogenase	D-glyceraldehyde 3-phosphate + NAD+ + phosphate ↔ 3-phospho-D-glyceroyl phosphate + NADH + H+	NADH	2
	2.7.2.3	PGK1	Phosphoglycerate Kinase I	3-phospho-D-glycerate + ATP ↔ 3-phospho-D-glyceroyl phosphate + ADP	ATP	2
	5.4.2.11	PGAM1/PGAM2/BPGM	Phosphoglycerate mutase I / II / Bisphosphoglycerate mutase	3-phospho-D-glycerate ↔ 2-phospho-D-glycerate
	4.2.1.11	ENO1/ENO2/ENO3	Enolase	2-phospho-D-glycerate ↔ phosphoenolpyruvate + H2O
	1.2.4.1	PKLR/PKM2	Pyruvate kinase	phosphoenolpyruvate + ADP + H+ → pyruvate + ATP	ATP	2
Fermentation	1.1.1.27	LDHA/LDHB/LDHC	L-lactate dehydrogenase	(S)-lactate + NAD+ ↔ pyruvate + NADH + H+	NAD	2	2 NAD+
	No EC#	SLC16A8/SLC16A7/SLC16A1	Monocarboxylate Transporter	(S)-lactateintra ↔ (S)-lactateextra
Pyruvate decarboxylation	1.2.4.1	([PDHA1/PDHA2][PDHB]2[DLAT]2[DLD]0.4[PDHX]0.4 )	Pyruvate dehydrogenase	pyruvate + coenzyme A + NAD+→ acetyl-CoA + CO2 + NADH	NADH	2	2 NADH
	No EC#	[MPC1] [MPC2]	Mitochoondrial pyruvate carrier
Malate Aspartate Shuttle	2.6.1.1	GOT1	aspartate aminotransferase
	1.1.1.37	MDH1	malate dehydrogenase
	No EC#	SLC25A11	Mitochondrial 2-oxoglutarate/malate carrier protein
	No EC#	GOT1	Excitatory amino acid transporter 1
Glycerol Phosphate Shuttle	1.1.5.3	GUT2	glycerol-3-phosphate dehydrogenase
TCA	2.3.3.1	CS	Citrate synthase	oxaloacetate + acetyl-CoA + H2O → citrate + coenzyme A + H+			6 NADH, 2 ATP, 2 CoQH2
	4.2.1.3	ACO2	Aconitase	citrate ↔ cis-aconitate + H2O
	1.1.1.41	([IDH3A] [IDH3B]0.5 [IDH3G]0.5)	Isocitrate dehydrogenase	D-threo-isocitrate + NAD+ → CO2 + 2-oxoglutarate + NADH	NADH	2
	1.2.4.2	[OGDH][DLST][DLD]0.5	alpha-ketoglutarate dehydrogenase complex	2-oxoglutarate + coenzyme A + NAD+→ succinyl-CoA + CO2 + NADH	NADH	2
	6.2.1.5	[SULCG1][SUCLA2]	Succinyl-CoA ligase	succinyl-CoA + ADP + phosphate ↔ succinate + ATP + coenzyme A	ATP	2
	1.3.5.1	([SDHA] [SDHB] [SDHC] [SDHD])	Succinate dehydrogenase	succinate + a ubiquinone → fumarate + a ubiquinol	CoQH2	2
	4.2.1.2	FH	Fumarase	fumarate + H2O ↔ (S)-malate
	1.1.1.37	MDH2	Malate dehydrogenase	(S)-malate + NAD+ ↔ oxaloacetate + NADH + H+	NADH	2
ETC	7.1.1.2	([NDUFC2] [NDUFC1] [NDUFB1] [NDUFB2] [NDUFB3] [NDUFB4] [NDUFB5] [NDUFB6] [NDUFB7] [NDUFB8] [NDUFB9] [NDUFB10] [NDUFB11] [NDUFA1] [NDUFA2] [NDUFA3] [NDUFA4L2] [NDUFA5] [NDUFA6] [NDUFA7] [NDUFA8] [NDUFA9] [NDUFA10] [NDUFA11] [NDUFA12] [NDUFA13] [NDUFAB1] [MT-ND1] [MT-ND2] [MT-ND3] [MT-ND4] [MT-ND4L] [MT-ND5] [MT-ND6] [NDUFS1] [NDUFS2] [NDUFS3] [NDUFS4] [NDUFS5] [NDUFS6] [NDUFS7] [NDUFS8] [NDUFV1] […	NADH dehydrogenase [ubiquinone]	NADH + a ubiquinone+ 5 H+ ↔ NAD+ + a ubiquinol + 4 H+	NAD, CoQH2, H+	10 NAD, 10 CoQH2, 40 H+	110 H+ 82.5 H+ (Leak Corrected)
	7.1.1.8	([UQCR11] [UQCR10] [UQCRQ] [UQCRB] [UQCRH] [UQCRC2] [UQCRC1] [UQCRFS1] [CYC1] [MT-CYB])2	Cytochrome b-c1 complex	2 an oxidized c-type cytochrome[out] + a ubiquinol[membrane] → 2 a reduced c-type cytochrome[out] + a ubiquinone[membrane] + 2 H+[out]	H+. reduced c-type cytochrome	24 H+, 24 reduced c-type cytochrome
	1.9.3.1	([NDUFA4] [COX8A] [COX7C] [COX7B] [COX7A2] [COX6C] [COX6B1] [COX6A1] [COX5B] [COX5A] [COX4I1] [MT-CO3] [MT-CO2 ] [MT-CO1])	Cytochrome c oxidase	4 a reduced c-type cytochrome[out] + dioxygen[in] + 8 H+[in] → 4 an oxidized c-type cytochrome[out] + 4 H+[out] + 2 H2O	H+	24 H+
ATP Synthesis	7.1.2.2	([ATP5O] [ATP5PF] [ATP5L] [ATP5MF] [ATP5I] [ATP5H] [MTATP8] [MTATP6] [ATP5F1] [ATP5G3] [ATP5G2] [ATP5G1] [ATPAF2]3 [ATP5A1] [C16orf7]3 [ATPAF1]3 [ATP5B]3 [ATP5C1] [ATP5D]3 [ATP5E]3)	ATP synthase	ATP + H2O + nH+ --> ADP + Pi + nH+out	8 H+ = 3 ATP	33 ATP	24 ATP (Leak Corrected)
	no EC#	SLC25A4/SLC25A5/SLC25A6/SLC25A31	ADP/ATP translocase
	no EC#	SLC25A3	Phosphate carrier protein
