## Supplemental Table 2 for "The Warburg Effect is the result of faster ATP production by glycolysis than respiration"

### Sheet: ecoli
author	title	organism	carbon substrate	method	additonal media notes	measurement	cell type	original value	units	notes on conversion	production / consumption (mmol gprotein-1 hr-1)	glucose uptake rate (mmol gprotein-1 hr-1)	glucose uptake rate (umol mgprotein-1 min-1)	pathway
Holm et al. 2009	Metabolic and Transcriptional Response to Cofactor Perturbations in Escherichia coli	ecoli	glucose	aerobic batch with ATPase	MOPS medium (14) supplemented with 0.1% glucose and 200 g/ml erythromycin	acetate	MG1655 transformed with pCP41::atpAGD	16.69	mmol/g DCW h	assuming .55 pg gcdw is protein	30.3455	15.1727	0.252879	Fermentation
Boecker et al. 2021	Deciphering the physiological response of Escherichia coli under high ATP demand	ecoli	glucose	aerobic batch with ATPase	For aerobic cultivation, cells were diluted 1:500 into chemically defined medium (MM: 4 g/l glucose, 34 mM NaH2PO4, 64 mM K2HPO4, 20 mM (NH4)2SO4, 1 μM Fe(SO4)4, 300 μM MgSO4, 1 μM ZnCl2, 10 μM CaCl2, adapted from (Tanaka et al, 1967)), containing 0.01 mM of IPTG (except for “WT”) and cultivated at 37°C and 250 rpm overnight. The cells were centrifuged at 5,000 g, washed, and used to inoculate 25…	acetate	E. coli MC ATPase	12.1	mmol/g DCW h	assuming .55 pg gcdw is protein	22	11	0.183333	Fermentation
Basan et al. 2015	Overflow metabolism in Escherichia coli results from efficient proteome allocation	ecoli	glucose 6-phosphate	aerobic batch (highest observed growth rate)	20 mM Glucose 6-phosphate disodium, Histidine (0.2 mM), Isoleucine (0.4 mM), Leucine (0.8 mM), Lysine (0.4 mM), Methionine (0.2 mM), Phenylalanine (0.4 mM), and Valine (0.6 mM), Growth rate l (h-1) = 1.26 The base medium contains 40 mM MOPS and 4 mM tricine (adjusted to pH 7.4 with KOH) - 0.1 M NaCl - 10 mM NH4Cl - 1.32 mM KH2PO4 - 0.523 mM MgCl2 - 0.276 mM Na2SO4 - 0.1 mM FeSO4 and the trace mic…	acetate	E. coli NCM3722 strain	4.18	mM/OD600/h		27.9341	13.9671	0.232785	Fermentation
Basan et al. 2015	Overflow metabolism in Escherichia coli results from efficient proteome allocation	ecoli	glucose	aerobic batch (highest observed growth rate)	The base medium contains 40 mM MOPS and 4 mM tricine (adjusted to pH 7.4 with KOH) - 0.1 M NaCl - 10 mM NH4Cl - 1.32 mM KH2PO4 - 0.523 mM MgCl2 - 0.276 mM Na2SO4 - 0.1 mM FeSO4 and the trace micronutrients described previously	acetate	E. coli NCM3722	4.13	mM/OD600/h		27.6	13.8	0.23	Fermentation
Shiloach et al. 1995	Effect of Glucose Supply Strategy on Acetate Accumulation Growth and Recombinant Protein Production by Escherichia coli BL21 (hDE3) and Escherichia coli JM 109"	ecoli	glucose	aerobic batch (max observed rate)	Modified LB medium was used for high density fermentation experiments. A liquid broth containing 10 g/L tryptone 5 g/L yeast extract (15 g/L for JM109) 5 g/L NaC1, and 5 g/L K2HP04 was heat sterilized.	acetate	E. coli BL21	0.31	g/hr/OD600		34.4979	17.249	0.287483	Fermentation
Paalme et al. 1997	The growth rate control in Escherichia coli at near to maximum growth rates: the A-stat approach	ecoli	glycerol	max observed rate	The mineral composition of the starting medium and the feeding medium for continuous cultivation of bacteria on different carbon sources (Table 1)	O2	E. coli	15	mmol / g of dry weight / hr	assuming .55 gcdw is protein	27.2727	4.54545	0.0757576	Respiration
Paalme et al. 1997	The growth rate control in Escherichia coli at near to maximum growth rates: the A-stat approach	ecoli	lactate	max observed rate	The mineral composition of the starting medium and the feeding medium for continuous cultivation of bacteria on different carbon sources (Table 1)	O2	E. coli	14	mmol / g of dry weight / hr	assuming .55 gcdw is protein	25.4545	4.24242	0.0707071	Respiration
Paalme et al. 1997	The growth rate control in Escherichia coli at near to maximum growth rates: the A-stat approach	ecoli	succinate	max observed rate	The mineral composition of the starting medium and the feeding medium for continuous cultivation of bacteria on different carbon sources (Table 1)	O2	E. coli	17	mmol / g of dry weight / hr	assuming .55 gcdw is protein	30.9091	5.15152	0.0858586	Respiration
Paalme et al. 1997	The growth rate control in Escherichia coli at near to maximum growth rates: the A-stat approach	ecoli	acetate	max observed rate	The mineral composition of the starting medium and the feeding medium for continuous cultivation of bacteria on different carbon sources (Table 1)	O2	E. coli	16	mmol / g of dry weight / hr	assuming .55 gcdw is protein	29.0909	4.84848	0.0808081	Respiration
Paalme et al. 1997	The growth rate control in Escherichia coli at near to maximum growth rates: the A-stat approach	ecoli	succinate + acetate	max observed rate	The mineral composition of the starting medium and the feeding medium for continuous cultivation of bacteria on different carbon sources (Table 1)	O2	E. coli	16	mmol / g of dry weight / hr	assuming .55 gcdw is protein	29.0909	4.84848	0.0808081	Respiration
Noda et al. 2006	Alterations of Cellular Physiology in Escherichia coli in Response to Oxidative Phosphorylation Impaired by Defective F1-ATPase	ecoli	glucose	max observed rate	minimal salt medium - carbon source was added to 2 g/liter unless otherwise noted	O2	E. coli W1485	14.4	mmol / g of dry weight / hr	assuming .55 gcdw is protein	26.1818	4.36364	0.0727273	Respiration
Anderson et al. 1980	Are Growth Rates of Escherichia coli in Batch Cultures Limited by Respiration?	ecoli	glycerol	max observed rate	minimal salt medium - carbon source was added to 2 g/liter unless otherwise	O2	E. coli B/r strain NF790	21.1	mmol / hr / g dry weight	assuming .55 gcdw is protein	38.3636	6.39394	0.106566	Respiration
Anderson et al. 1980	Are Growth Rates of Escherichia coli in Batch Cultures Limited by Respiration?	ecoli	pyruvate	max observed rate	minimal salt medium - carbon source was added to 2 g/liter unless otherwise	O2	E. coli B/r strain NF790	29.9	mmol / hr / g dry weight	assuming .55 gcdw is protein	54.3636	9.06061	0.15101	Respiration
Anderson et al. 1980	Are Growth Rates of Escherichia coli in Batch Cultures Limited by Respiration?	ecoli	lactate	max observed rate	minimal salt medium - carbon source was added to 2 g/liter unless otherwise	O2	E. coli B/r strain NF790	32.3	mmol / hr / g dry weight	assuming .55 gcdw is protein	58.7273	9.78788	0.163131	Respiration
Anderson et al. 1980	Are Growth Rates of Escherichia coli in Batch Cultures Limited by Respiration?	ecoli	acetate	max observed rate	minimal salt medium - carbon source was added to 2 g/liter unless otherwise	O2	E. coli B/r strain NF790	18	mmol / hr / g dry weight	assuming .55 gcdw is protein	32.7273	5.45455	0.0909091	Respiration
Anderson et al. 1980	Are Growth Rates of Escherichia coli in Batch Cultures Limited by Respiration?	ecoli	succinate	max observed rate	minimal salt medium - carbon source was added to 2 g/liter unless otherwise	O2	E. coli B/r strain NF790	23.1	mmol / hr / g dry weight	assuming .55 gcdw is protein	42	7	0.116667	Respiration
Anderson et al. 1980	Are Growth Rates of Escherichia coli in Batch Cultures Limited by Respiration?	ecoli	fumarate	max observed rate	minimal salt medium - carbon source was added to 2 g/liter unless otherwise	O2	E. coli B/r strain NF790	17.1	mmol / hr / g dry weight	assuming .55 gcdw is protein	31.0909	5.18182	0.0863636	Respiration
Anderson et al. 1980	Are Growth Rates of Escherichia coli in Batch Cultures Limited by Respiration?	ecoli	glycolate	max observed rate	minimal salt medium - carbon source was added to 2 g/liter unless otherwise	O2	E. coli B/r strain NF790	22.1	mmol / hr / g dry weight	assuming .55 gcdw is protein	40.1818	6.69697	0.111616	Respiration

### Sheet: yeast
author	title	organism	carbon substrate	method	additonal media notes	measurement	cell type	original value	units	notes on conversion	production / consumption (mmol gprotein-1 hr-1)	glucose uptake rate (mmol gprotein-1 hr-1)	glucose uptake rate (umol mgprotein-1 min-1)	pathway
Nigam et al. 1999	Continuous ethanol production from pineapple cannery waste	yeast	glucose	aerobic batch	mixed sugars	ethanol	S. cerevisiae	0.98	g/g/hr	assuming .44 of gcdw is protein	48.3454	24.1727	0.402878	Fermentation
Elbing et al. 2004	Role of Hexose Transport in Control of Glycolytic Flux in Saccharomyces cerevisiae	yeast	glucose	aerobic batch	complete minimal medium	ethanol	S. cerevisiae	21.3	mmol / gCDW / h	assuming .44 of gcdw is protein	48.4091	24.2045	0.403409	Fermentation
Boles et al. 1996	Cloning of a second gene encoding 6-phosphofructo-2- kinase in yeast, and characterization of mutant strains without fructose-2,6-bisphosphate	yeast	glucose	aerobic batch	YEP 2% glucose	ethanol	S. cerevisiae	12.81	mM per hour per OD600	0.62 gDCW/L	46.9575	23.4787	0.391312	Fermentation
Postmus et al. 2008	Quantitative Analysis of the High Temperature-induced Glycolytic Flux Increase in Saccharomyces cerevisiae Reveals Dominant Metabolic Regulation	yeast	glucose	aerobic chemostat	at 38C	ethanol	S. cerevisiae	16.2	mmol / gCDW / hr	assuming .44 of gcdw is protein	36.8182	18.4091	0.306818	Fermentation
Tai et al. 2006	Control of the Glycolytic Flux in Saccharomyces cerevisiae Grown at Low Temperature	yeast	glucose	aerobic --> anerobic	defined synthetic medium that was limited by glucose with all other growth requirements in excess	ethanol	S. cerevisiae	19.3	mmol / gCDW / hr	assuming .44 of gcdw is protein	43.8636	21.9318	0.36553	Fermentation
Jansen et al. 2006	Prolonged selection in aerobic, glucose-limited chemostat cultures of Saccharomyces cerevisiae causes a partial loss of glycolytic capacity	yeast	glucose	aerobic --> anerobic	Synthetic medium containing mineral salts and vitamins	ethanol	S. cerevisiae	24.7	mmol / gCDW / hr	assuming .44 of gcdw is protein	56.1364	28.0682	0.467803	Fermentation
van den Brink et al. 2008	Dynamics of Glycolytic Regulation during Adaptation of Saccharomyces cerevisiae to Fermentative Metabolism	yeast	glucose	aerobic --> anerobic	synthetic medium with 20 g of glucose per liter	ethanol	S. cerevisiae	19.6	mmol / gCDW / hr	assuming .44 of gcdw is protein	44.5455	22.2727	0.371212	Fermentation
Solis-Escalante et al. 2015	A Minimal Set of Glycolytic Genes Reveals Strong Redundancies in Saccharomyces cerevisiae Central Metabolism	yeast	glucose	aerobic batch	SMG	ethanol	S. cerevisiae	23.8	mmol / gCDW / hr	assuming .44 of gcdw is protein	54.0909	27.0455	0.450758	Fermentation
Rossell et al. 2007	Mixed and diverse metabolic and gene-expression regulation of the glycolytic and fermentative pathways in response to aHXK2 deletion inSaccharomyces cerevisiae	yeast	glucose	aerobic --> anerobic	defined mineral medium containing 101 mM glucose (Verduyn et al., 1992) kept at pH 5.0 by automatic addition of KOH	ethanol	S. cerevisiae CEN.PK113-7D	1.04	mmol min1 g1 protein		62.4	31.2	0.52	Fermentation
van Hoek et al. 2000	Regulation of fermentative capacity and levels of glycolytic enzymes in chemostat cultures of Saccharomyces cerevisiae	yeast	glucose	aerobic batch	minimal	ethanol	S. cerevisiae CEN.PK113-7D	21.2	mmol / gCDW / hr	assuming .44 of gcdw is protein	48.1818	24.0909	0.401515	Fermentation
van Hoek et al. 2000	Regulation of fermentative capacity and levels of glycolytic enzymes in chemostat cultures of Saccharomyces cerevisiae	yeast	glucose	aerobic batch	minimal	ethanol	S. cerevisiae DS28911	25.3	mmol / gCDW / hr	assuming .44 of gcdw is protein	57.5	28.75	0.479167	Fermentation
Pham et al. 1992	Growth and energy metabolism in aerobic fed-batch cultures of Saccharomyces cerevisiae: Simulation and model verification	yeast	ethanol	aerobic batch with nonfermentable carbon source	minimal	oxygen	S. cerevisiae	8.25	mmol / hr / g cdw	assuming .44 of gcdw is protein	18.75	3.125	0.0520833	Respiration
Auberson et al. 1992	The role of the limited respiratory capacity in the Saccharomyces cerevisiae whi2 mutation	yeast	ethanol	aerobic batch with nonfermentable carbon source		oxygen	S. cerevisiae	2.23	mmol / hr / g cdw	assuming .44 of gcdw is protein	5.06818	0.844697	0.0140783	Respiration
Hagen et al. 1999	Assessment of uncoupling activity of the human uncoupling protein 3 short form and three mutants of the uncoupling protein gene using a yeast heterologous expression system	yeast	lactate	aerobic batch with nonfermentable carbon source	3% lactate SC medium	oxygen	S. cerevisiae	44.2	nmol O/min/108 cells	4e-12 f protein per cell and O divided by two to account for O2	6.63	1.105	0.0184167	Respiration
Dupont et al. 1989	Mitochondrial modifications in a single nuclear mutant of Saccharomyces	yeast	ethanol	aerobic batch with nonfermentable carbon source	Basal + 2% ethanol synthetic medium was according to Galzy and Slonimski (1957) except that the final phosphate concentration was 50 mM and ammonium sulfate was 68 raM. This medium was supplemented with 0.05 mg • m1-1 leucine or adenine	oxygen	S. cerevisiae	112	nmol O/min/mg dry weight	assuming .44 of gcdw is protein	7.63636	1.27273	0.0212121	Respiration
Dupont et al. 1989	Mitochondrial modifications in a single nuclear mutant of Saccharomyces	yeast	ethanol	aerobic batch with nonfermentable carbon source	Basal + 2% ethanol synthetic medium was according to Galzy and Slonimski (1957) except that the final phosphate concentration was 50 mM and ammonium sulfate was 68 raM. This medium was supplemented with 0.05 mg • m1-1 leucine or adenine	oxygen	S. cerevisiae	169	nmol O/min/mg dry weight	assuming .44 of gcdw is protein	11.5227	1.92045	0.0320076	Respiration
Noubhani et al. 2009	The Trehalose Pathway Regulates Mitochondrial Respiratory Chain Content through Hexokinase 2 and cAMP in Saccharomyces cerevisiae"	yeast	ethanol	aerobic batch with nonfermentable carbon source	YPLac2% medium ethanol was 107mM, and CCCP was 5uM	oxygen	S. cerevisiae	203	nmol O/min/mg dry weight	assuming .44 of gcdw is protein	13.8409	2.30682	0.038447	Respiration
Dejean et al. 2002	Activation of Ras cascade increases the mitochondrial enzyme content of respiratory competent yeast	yeast	lactate	aerobic batch with nonfermentable carbon source	minimal	oxygen	S. cerevisiae	200	nmol O/min/mg dry weight	assuming .44 of gcdw is protein	13.6364	2.27273	0.0378788	Respiration
Chevtzoff et al. 2009	Reactive Oxygen Species-mediated Regulation ofMitochondrial Biogenesis in the Yeast Saccharomyces cerevisiae	yeast	lactate	aerobic batch with nonfermentable carbon source	minimal	oxygen	S. cerevisiae	151	nmol O/min/mg dry weight	assuming .44 of gcdw is protein	10.2955	1.71591	0.0285985	Respiration
Yoboue et al. 2012	cAMP-induced Mitochondrial Compartment Biogenesis	yeast	lactate	aerobic batch with nonfermentable carbon source	minimal	oxygen	S. cerevisiae	120	nmol O/min/mg dry weight	assuming .44 of gcdw is protein	8.18182	1.36364	0.0227273	Respiration
Pajot et al. 1974	Utilization by Yeast of D-Lactate and L-Lactate as Sources of Energy in the Presence of Antimycin A	yeast	ethanol	aerobic batch with nonfermentable carbon source	rich	oxygen	S. cerevisiae	15	umol hr-1 mgprotein-1	NA	15	2.5	0.0416667	Respiration
Pajot et al. 1974	Utilization by Yeast of D-Lactate and L-Lactate as Sources of Energy in the Presence of Antimycin A	yeast	glycerol	aerobic batch with nonfermentable carbon source	rich	oxygen	S. cerevisiae	10	umol hr-1 mgprotein-1	NA	10	1.66667	0.0277778	Respiration
Pajot et al. 1974	Utilization by Yeast of D-Lactate and L-Lactate as Sources of Energy in the Presence of Antimycin A	yeast	pyruvate	aerobic batch with nonfermentable carbon source	rich	oxygen	S. cerevisiae	17.5	umol hr-1 mgprotein-1	NA	17.5	2.91667	0.0486111	Respiration
Pajot et al. 1974	Utilization by Yeast of D-Lactate and L-Lactate as Sources of Energy in the Presence of Antimycin A	yeast	D-lactate	aerobic batch with nonfermentable carbon source	rich	oxygen	S. cerevisiae	13	umol hr-1 mgprotein-1	NA	13	2.16667	0.0361111	Respiration
Pajot et al. 1974	Utilization by Yeast of D-Lactate and L-Lactate as Sources of Energy in the Presence of Antimycin A	yeast	L-lactate	aerobic batch with nonfermentable carbon source	rich	oxygen	S. cerevisiae	14.5	umol hr-1 mgprotein-1	NA	14.5	2.41667	0.0402778	Respiration

### Sheet: mammalian
author	title	organism	carbon substrate	method	additonal media notes	measurement	cell type	original value	units	notes on conversion	production / consumption (mmol gprotein-1 hr-1)	glucose uptake rate (mmol gprotein-1 hr-1)	glucose uptake rate (umol mgprotein-1 min-1)	pathway
Mookerjee, et al. 2016	Determining Maximum Glycolytic Capacity Using Extracellular Flux Measurements	human	na	na	na	lactate	C2C12 myoblasts	117	pmol H+ min-1 ug protein-1	1 mol H+ per mol lactate	7.03	3.515	0.0585833	Fermentation
Mookerjee, et al. 2017	Quantifying intracellular rates of glycolytic and oxidative ATP production and consumption using extracellular flux measurements	human	na	na	na	lactate	C2C12 myoblasts	62.3	pmol ATP min-1 ug protein-1	1 mol ATP per mol lactate	3.73	1.865	0.0310833	Fermentation
Wu, et al. 2016	Lactic acidosis switches cancer cells from aerobic glycolysis back to dominant oxidative phosphorylation	human	na	na	na	lactate	H1299	173	pmol H+ min-1 1e4 cells-1	Assuming cells have 300 pg protein	3.46	1.73	0.0288333	Fermentation
Cracan, et al. 2017	A genetically encoded tool for manipulation of NADP+/NADPH in living cells	human	na	na	na	lactate	HeLa	1.37	umol lactate h-1 1e6 cells-1	Assuming cells have 300 pg protein	4.57	2.285	0.0380833	Fermentation
Kroll et al. 1983	Energy parameters, macromolecular synthesis and cell cycle progression of in vitro grown Ehrlich ascites tumor cells after inhibition of oxidative ATP synthesis by oligomycin	human	na	na	na	lactate	Hyperdiploid Ehrlich ascites tum or cells, strain Karzel	0.992	umol h-1 1e6 cells-1	Assuming cells have 300 pg protein	3.31	1.655	0.0275833	Fermentation
Liu et al. 2018	PKM2 promotes reductive glutamine metabolism	human	na	na	na	lactate	4T1	1.18	pmol hr-1 cell-1	Assuming cells have 300 pg protein	3.93	1.965	0.03275	Fermentation
Pauwels et al. 1985	Effects of Antimycin Glucose Deprivation and Serum on Cultures of Neurons Astrocytes and Neuroblastoma Cells"	human	na	na	na	lactate	Rat cerebellar neurons	1.76	umol 30 min-1 mg protein-1	NA	3.52	1.76	0.0293333	Fermentation
To, et al. 2019	A Compendium of Genetic Modifiers of Mitochondrial Dysfunction Reveals Intra-organelle Buffering	human	na	na	na	oxygen	K562	153.6	pmoles min-1 1.5x105 K562 cells-1	Figure 5B K562 cells sgGFP, FCCP - Antimycin, assuming cells have 300 pg protein	0.41	0.0683333	0.00113889	Respiration
To, et al. 2019	A Compendium of Genetic Modifiers of Mitochondrial Dysfunction Reveals Intra-organelle Buffering	human	na	na	na	oxygen	K562	117.8	pmoles min-1 1.5x105 K562 cells-1	Figure 6B K562 cells DMSO, BAM15 - Antimycin / Rotenone, assuming cells have 300 g protein	0.314	0.0523333	0.000872222	Respiration
Wu, et al. 1999	Mechanisms Controlling MitochondrialBiogenesis and Respirationthrough the Thermogenic Coactivator PGC-1	human	na	na	na	oxygen	C2C12	5.51	nmol O2 min-1 mgprotein-1	Figure 1B C2C12 cells control	0.331	0.0551667	0.000919444	Respiration
Quirós et al. 2017	Multi-omics analysis identifies ATF4 as a key regulator of the mitochondrial stress response in mammals	human	na	na	na	oxygen	HeLa	5.24	pmol O2 min-1 ugprotein-1	Figure 1E HeLa, FCCP - Antimycin / Rotenone	0.314	0.0523333	0.000872222	Respiration
Liemburg-Apers et al. 2015	Mitoenergetic Dysfunction Triggers a Rapid Compensatory Increase inSteady-State Glucose Flux	human	na	na	na	oxygen	C2C12 myoblasts	40.7	pmol sec-1 10e6 cells-1	Figure 6A C2C12 myoblasts, FCCP - Antimycin / Rotenone	0.488	0.0813333	0.00135556	Respiration
Zhu et al. 2019	Fine-Tuning of PGC1α Expression Regulates Cardiac Function and Longevity	human	na	na	na	oxygen	primary isolated cardiomyocytes from mice	92.6	pmol min-1 8e4 cells-1	Figure 1D primary isolated cardiomyocytes from 12-month-old C57BL/6J WT mice, FCCP - Antimycin / Rotenone, assuming cells have 300 pg protein	0.231	0.0385	0.000641667	Respiration
Nicholas et al. 2017	Advances in the quantification of mitochondrial function in primary human immune cells through extracellular flux analysis	human	na	na	na	oxygen	Activated Tcells	238	pmol min-1 3e5 cells	Figure 3D T cells, FCCP - Antimycin	0.157	0.0261667	0.000436111	Respiration
