## Supplemental Table 3 for "The Warburg Effect is the result of faster ATP production by glycolysis than respiration"

### Sheet: ecoli
variable	value	measurement	organism
42¬∞C glucose	0.14442	total	ecoli
Acetate	0.237247	total	ecoli
Chemostat ¬µ=0.12	0.208067	total	ecoli
Chemostat ¬µ=0.20	0.198727	total	ecoli
Chemostat ¬µ=0.35	0.190948	total	ecoli
Chemostat ¬µ=0.5	0.172929	total	ecoli
Fructose	0.160557	total	ecoli
Fumarate	0.181785	total	ecoli
Galactose	0.184539	total	ecoli
Glucosamine	0.166566	total	ecoli
Glucose	0.138281	total	ecoli
Glycerol	0.156548	total	ecoli
Glycerol + AA	0.155619	total	ecoli
LB	0.201984	total	ecoli
Mannose	0.183538	total	ecoli
Osmotic-stress glucose	0.142025	total	ecoli
Pyruvate	0.233721	total	ecoli
Stationary phase 1 day	0.198056	total	ecoli
Stationary phase 3 days	0.206295	total	ecoli
Succinate	0.176978	total	ecoli
Xylose	0.160655	total	ecoli
arike_abundance	0.0907683	total	ecoli
li_complete	0.0896368	total	ecoli
li_minimal	0.0778105	total	ecoli
li_without_methionine	0.0933133	total	ecoli
lu_abundance	0.0770955	total	ecoli
minimal_0.21_1	0.142287	total	ecoli
minimal_0.22_2	0.143996	total	ecoli
minimal_0.26_2	0.141101	total	ecoli
minimal_0.31_1	0.13174	total	ecoli
minimal_0.36_2	0.127292	total	ecoli
minimal_0.41_1	0.121197	total	ecoli
minimal_0.46_2	0.118817	total	ecoli
minimal_0.51_1	0.110793	total	ecoli
minimal_0.51_2	0.112152	total	ecoli
pH6 glucose	0.143598	total	ecoli
rich_0.22_1	0.232567	total	ecoli
rich_0.22_2	0.238548	total	ecoli
rich_0.25_1	0.245671	total	ecoli
rich_0.35_1	0.233009	total	ecoli
rich_0.42_2	0.216369	total	ecoli
rich_0.45_1	0.224954	total	ecoli
rich_0.53_2	0.210561	total	ecoli
rich_0.55_1	0.212351	total	ecoli
rich_0.63_2	0.195333	total	ecoli
rich_0.65_1	0.194527	total	ecoli
rich_0.73_2	0.182289	total	ecoli
rich_0.74_1	0.184184	total	ecoli
rich_0.78_2	0.173529	total	ecoli
rich_0.82_1	0.166786	total	ecoli
valgepea_11_abundance	0.0907601	total	ecoli
valgepea_21_abundance	0.107886	total	ecoli
valgepea_31_abundance	0.102584	total	ecoli
valgepea_40_abundance	0.0949352	total	ecoli
valgepea_48_abundance	0.080546	total	ecoli
42¬∞C glucose	0.0726516	fermentation	ecoli
Fructose	0.0816671	fermentation	ecoli
Galactose	0.0617251	fermentation	ecoli
Glucosamine	0.0591637	fermentation	ecoli
Glucose	0.0703262	fermentation	ecoli
LB	0.104047	fermentation	ecoli
Mannose	0.0579631	fermentation	ecoli
Osmotic-stress glucose	0.0738382	fermentation	ecoli
Xylose	0.0816284	fermentation	ecoli
pH6 glucose	0.0917781	fermentation	ecoli
42¬∞C glucose	0.0900227	pta_acka	ecoli
Fructose	0.10699	pta_acka	ecoli
Galactose	0.0816027	pta_acka	ecoli
Glucosamine	0.0876348	pta_acka	ecoli
Glucose	0.0924224	pta_acka	ecoli
LB	0.134051	pta_acka	ecoli
Mannose	0.0844738	pta_acka	ecoli
Osmotic-stress glucose	0.0889104	pta_acka	ecoli
Xylose	0.105097	pta_acka	ecoli
pH6 glucose	0.10679	pta_acka	ecoli
Acetate	0.183741	respiration	e. coli
Fumarate	0.128337	respiration	e. coli
Glycerol	0.101805	respiration	e. coli
Glycerol + AA	0.101385	respiration	e. coli
Pyruvate	0.157773	respiration	e. coli
Succinate	0.126503	respiration	e. coli

### Sheet: yeast
variable	value	measurement	organism
Gal1_paulo_2015	0.0949185	total	yeast
Gal2_paulo_2015	0.0968275	total	yeast
Gal3_paulo_2015	0.0967816	total	yeast
Glu1_paulo_2015	0.110411	total	yeast
Glu2_paulo_2015	0.109594	total	yeast
Glu3_paulo_2015	0.107517	total	yeast
KUL	0.208482	total	yeast
LAHT	0.291536	total	yeast
Nagaraj_Abundance	0.205545	total	yeast
Newman_minimal_Abundance	0.155477	total	yeast
Newman_rich_Abundance	0.184538	total	yeast
PENG	0.106591	total	yeast
Raf1_paulo_2015	0.147987	total	yeast
Raf2_paulo_2015	0.146352	total	yeast
Raf3_paulo_2015	0.143914	total	yeast
THAK	0.103631	total	yeast
WEB	0.0740714	total	yeast
bartolomeo_2020_DiauxicRepl1	0.272014	total	yeast
bartolomeo_2020_DiauxicRepl2	0.287276	total	yeast
bartolomeo_2020_DiauxicRepl3	0.275897	total	yeast
bartolomeo_2020_EtOHRepl1	0.294812	total	yeast
bartolomeo_2020_EtOHRepl2	0.286709	total	yeast
bartolomeo_2020_EtOHRepl3	0.292723	total	yeast
bartolomeo_2020_GluRepl1	0.121033	total	yeast
bartolomeo_2020_GluRepl2	0.121545	total	yeast
bartolomeo_2020_GluRepl3	0.118351	total	yeast
deGodoy_Abundance	0.219715	total	yeast
gao_2021_intensity	0.22714	total	yeast
kito_2016_glu_1	0.118153	total	yeast
kito_2016_glu_2	0.11552	total	yeast
kito_2016_glu_3	0.114728	total	yeast
kito_2016_gly_1	0.176	total	yeast
kito_2016_gly_2	0.169973	total	yeast
kito_2016_gly_3	0.184347	total	yeast
morgenstein_2017_GlcRep1	0.264493	total	yeast
morgenstein_2017_GlcRep2	0.282217	total	yeast
morgenstein_2017_GlcRep3	0.29173	total	yeast
morgenstein_2017_GlyRep1	0.380717	total	yeast
morgenstein_2017_GlyRep2	0.393984	total	yeast
morgenstein_2017_GlyRep3	0.394825	total	yeast
paulo_acetate	0.171839	total	yeast
paulo_fructose	0.0763153	total	yeast
paulo_glucose	0.071214	total	yeast
paulo_glycerol	0.133239	total	yeast
paulo_lactate	0.142516	total	yeast
paulo_maltose	0.155861	total	yeast
paulo_oleate	0.146824	total	yeast
paulo_pryuvate	0.130621	total	yeast
paulo_sucrose	0.0714931	total	yeast
paulo_trehalose	0.147313	total	yeast
bartolomeo_2020_EtOHRepl1	0.135776	respiration	yeast
bartolomeo_2020_EtOHRepl2	0.133824	respiration	yeast
bartolomeo_2020_EtOHRepl3	0.133028	respiration	yeast
kito_2016_gly_1	0.094333	respiration	yeast
kito_2016_gly_2	0.0986288	respiration	yeast
kito_2016_gly_3	0.0997831	respiration	yeast
morgenstein_2017_GlyRep1	0.203332	respiration	yeast
morgenstein_2017_GlyRep2	0.203575	respiration	yeast
morgenstein_2017_GlyRep3	0.199009	respiration	yeast
paulo_acetate	0.138562	respiration	yeast
paulo_glycerol	0.0955378	respiration	yeast
paulo_lactate	0.0942555	respiration	yeast
paulo_oleate	0.110045	respiration	yeast
paulo_pryuvate	0.0877363	respiration	yeast
Gal1_paulo_2015	0.0349422	fermentation	yeast
Gal2_paulo_2015	0.0355905	fermentation	yeast
Gal3_paulo_2015	0.0355644	fermentation	yeast
Glu1_paulo_2015	0.0537523	fermentation	yeast
Glu2_paulo_2015	0.0535809	fermentation	yeast
Glu3_paulo_2015	0.0519409	fermentation	yeast
KUL	0.166994	fermentation	yeast
LAHT	0.112721	fermentation	yeast
Nagaraj_Abundance	0.151899	fermentation	yeast
Newman_minimal_Abundance	0.120677	fermentation	yeast
Newman_rich_Abundance	0.163522	fermentation	yeast
PENG	0.0568946	fermentation	yeast
Raf1_paulo_2015	0.0456502	fermentation	yeast
Raf2_paulo_2015	0.0444777	fermentation	yeast
Raf3_paulo_2015	0.0429976	fermentation	yeast
THAK	0.0532377	fermentation	yeast
WEB	0.0282276	fermentation	yeast
bartolomeo_2020_GluRepl1	0.0995509	fermentation	yeast
bartolomeo_2020_GluRepl2	0.101131	fermentation	yeast
bartolomeo_2020_GluRepl3	0.0970988	fermentation	yeast
deGodoy_Abundance	0.169392	fermentation	yeast
gao_2021_intensity	0.190176	fermentation	yeast
kito_2016_glu_1	0.0767343	fermentation	yeast
kito_2016_glu_2	0.0681295	fermentation	yeast
kito_2016_glu_3	0.0738448	fermentation	yeast
morgenstein_2017_GlcRep1	0.196373	fermentation	yeast
morgenstein_2017_GlcRep2	0.211397	fermentation	yeast
morgenstein_2017_GlcRep3	0.225745	fermentation	yeast
paulo_fructose	0.0518177	fermentation	yeast
paulo_glucose	0.0483617	fermentation	yeast
paulo_maltose	0.0639622	fermentation	yeast
paulo_sucrose	0.0458129	fermentation	yeast
paulo_trehalose	0.0487754	fermentation	yeast

### Sheet: mammalian
variable	value	measurement	organism
LFQ Intensity A549_1	0.101242	total	mammalian
LFQ Intensity A549_2	0.103452	total	mammalian
LFQ Intensity A549_3	0.0956296	total	mammalian
LFQ Intensity GAMG_1	0.101913	total	mammalian
LFQ Intensity GAMG_2	0.101717	total	mammalian
LFQ Intensity GAMG_3	0.103153	total	mammalian
LFQ Intensity HEK293_1	0.0933961	total	mammalian
LFQ Intensity HEK293_2	0.0904763	total	mammalian
LFQ Intensity HEK293_3	0.0979595	total	mammalian
LFQ Intensity HeLa_1	0.105688	total	mammalian
LFQ Intensity HeLa_2	0.109503	total	mammalian
LFQ Intensity HeLa_3	0.105541	total	mammalian
LFQ Intensity HepG2_1	0.128132	total	mammalian
LFQ Intensity HepG2_2	0.132439	total	mammalian
LFQ Intensity HepG2_3	0.14426	total	mammalian
LFQ Intensity Jurkat_1	0.105772	total	mammalian
LFQ Intensity Jurkat_2	0.110607	total	mammalian
LFQ Intensity Jurkat_3	0.112081	total	mammalian
LFQ Intensity K562_1	0.0930239	total	mammalian
LFQ Intensity K562_2	0.0931566	total	mammalian
LFQ Intensity K562_3	0.0944776	total	mammalian
LFQ Intensity LnCap_1	0.209937	total	mammalian
LFQ Intensity LnCap_2	0.212527	total	mammalian
LFQ Intensity LnCap_3	0.231002	total	mammalian
LFQ Intensity MCF7_1	0.100839	total	mammalian
LFQ Intensity MCF7_2	0.106392	total	mammalian
LFQ Intensity MCF7_3	0.1162	total	mammalian
LFQ Intensity RKO_1	0.128621	total	mammalian
LFQ Intensity RKO_2	0.128803	total	mammalian
LFQ Intensity RKO_3	0.117301	total	mammalian
LFQ Intensity U2OS_1	0.089104	total	mammalian
LFQ Intensity U2OS_2	0.088605	total	mammalian
LFQ Intensity U2OS_3	0.09302	total	mammalian
LFQ Intensity A549_1	0.0631888	respiration	mammalian
LFQ Intensity A549_2	0.0629015	respiration	mammalian
LFQ Intensity A549_3	0.0497464	respiration	mammalian
LFQ Intensity GAMG_1	0.0549814	respiration	mammalian
LFQ Intensity GAMG_2	0.0533749	respiration	mammalian
LFQ Intensity GAMG_3	0.0539518	respiration	mammalian
LFQ Intensity HEK293_1	0.0607974	respiration	mammalian
LFQ Intensity HEK293_2	0.0578682	respiration	mammalian
LFQ Intensity HEK293_3	0.0616597	respiration	mammalian
LFQ Intensity HeLa_1	0.0678832	respiration	mammalian
LFQ Intensity HeLa_2	0.06848	respiration	mammalian
LFQ Intensity HeLa_3	0.0675122	respiration	mammalian
LFQ Intensity HepG2_1	0.102252	respiration	mammalian
LFQ Intensity HepG2_2	0.101218	respiration	mammalian
LFQ Intensity HepG2_3	0.111712	respiration	mammalian
LFQ Intensity Jurkat_1	0.0685354	respiration	mammalian
LFQ Intensity Jurkat_2	0.0630883	respiration	mammalian
LFQ Intensity Jurkat_3	0.0657595	respiration	mammalian
LFQ Intensity K562_1	0.0630321	respiration	mammalian
LFQ Intensity K562_2	0.0591929	respiration	mammalian
LFQ Intensity K562_3	0.0693366	respiration	mammalian
LFQ Intensity LnCap_1	0.18215	respiration	mammalian
LFQ Intensity LnCap_2	0.179496	respiration	mammalian
LFQ Intensity LnCap_3	0.193906	respiration	mammalian
LFQ Intensity MCF7_1	0.0729234	respiration	mammalian
LFQ Intensity MCF7_2	0.0744179	respiration	mammalian
LFQ Intensity MCF7_3	0.0782307	respiration	mammalian
LFQ Intensity RKO_1	0.0872497	respiration	mammalian
LFQ Intensity RKO_2	0.0855687	respiration	mammalian
LFQ Intensity RKO_3	0.0810263	respiration	mammalian
LFQ Intensity U2OS_1	0.0468221	respiration	mammalian
LFQ Intensity U2OS_2	0.0444086	respiration	mammalian
LFQ Intensity U2OS_3	0.0498993	respiration	mammalian
LFQ Intensity A549_1	0.0456239	fermentation	mammalian
LFQ Intensity A549_2	0.0475686	fermentation	mammalian
LFQ Intensity A549_3	0.0489003	fermentation	mammalian
LFQ Intensity GAMG_1	0.0530096	fermentation	mammalian
LFQ Intensity GAMG_2	0.0537408	fermentation	mammalian
LFQ Intensity GAMG_3	0.0543291	fermentation	mammalian
LFQ Intensity HEK293_1	0.0391393	fermentation	mammalian
LFQ Intensity HEK293_2	0.0382769	fermentation	mammalian
LFQ Intensity HEK293_3	0.0423677	fermentation	mammalian
LFQ Intensity HeLa_1	0.0432281	fermentation	mammalian
LFQ Intensity HeLa_2	0.0462906	fermentation	mammalian
LFQ Intensity HeLa_3	0.0438742	fermentation	mammalian
LFQ Intensity HepG2_1	0.0310444	fermentation	mammalian
LFQ Intensity HepG2_2	0.0361393	fermentation	mammalian
LFQ Intensity HepG2_3	0.0357095	fermentation	mammalian
LFQ Intensity Jurkat_1	0.0425299	fermentation	mammalian
LFQ Intensity Jurkat_2	0.0521011	fermentation	mammalian
LFQ Intensity Jurkat_3	0.0509349	fermentation	mammalian
LFQ Intensity K562_1	0.0342392	fermentation	mammalian
LFQ Intensity K562_2	0.038012	fermentation	mammalian
LFQ Intensity K562_3	0.0249935	fermentation	mammalian
LFQ Intensity LnCap_1	0.0361318	fermentation	mammalian
LFQ Intensity LnCap_2	0.0405381	fermentation	mammalian
LFQ Intensity LnCap_3	0.0440262	fermentation	mammalian
LFQ Intensity MCF7_1	0.0350668	fermentation	mammalian
LFQ Intensity MCF7_2	0.0384227	fermentation	mammalian
LFQ Intensity MCF7_3	0.0438971	fermentation	mammalian
LFQ Intensity RKO_1	0.0463474	fermentation	mammalian
LFQ Intensity RKO_2	0.0480283	fermentation	mammalian
LFQ Intensity RKO_3	0.0382548	fermentation	mammalian
LFQ Intensity U2OS_1	0.0453095	fermentation	mammalian
LFQ Intensity U2OS_2	0.0471409	fermentation	mammalian
LFQ Intensity U2OS_3	0.0462061	fermentation	mammalian
