## Supplemental Table 4 for "The Warburg Effect is the result of faster ATP production by glycolysis than respiration"

### Sheet: ecoli
EC number	pathway	Gene name	Accession	MW	meta_pathway	MW*Subunit_Stoich	MW*Subunit_Stoich*Pathway_Stoich	pathway_stoich
1.1.1.37	tca	mdh	b3236	32337	respiration	36831.3	73662.7	2
1.1.1.37	tca	mdh	b3236	14960	respiration	36831.3	73662.7	2
1.1.1.37	tca	maeA	b1479	63197	respiration	36831.3	73662.7	2
1.1.1.41	tca	icd	b1136	45757	respiration	35400	70800	2
1.1.1.41	tca	icd	b1136	25043	respiration	35400	70800	2
1.2.1.12	glycolysis	gapA	b1779	35532	fermentation	35532	71064	2
1.2.4.1	pyruvate	aceE	b0114	99668	respiration	99668	199336	2
1.2.4.2	tca	sucA	b0726	105062	respiration	105062	210124	2
1.3.5.1	tca	sdhD	b0722	12868	respiration	118359	236718	2
1.3.5.1	tca	sdhC	b0721	14299	respiration	118359	236718	2
1.3.5.1	tca	sdhB	b0724	26770	respiration	118359	236718	2
1.3.5.1	tca	sdhA	b0723	64422	respiration	118359	236718	2
1.6.5.9	etc	ndh	b1109	47359	respiration	47359	94718	2
1.8.1.4	pyruvate	lpdA		50688	respiration	50688	101376	2
1.8.1.4	tca	lpdA		50688	respiration	50688	101376	2
2.3.1.12	pyruvate	aceF	b0115	66096	respiration	66096	132192	2
2.3.3.16	tca	gltA	b0720	48015	respiration	48015	96030	2
2.7.1.1	glycolysis	galP	b2943	50983	fermentation	42853	85706	2
2.7.1.1	glycolysis	glk	b2388	34723	fermentation	42853	85706	2
2.7.1.11	glycolysis	pfkA	b3916	34842	fermentation	33649	33649	1
2.7.1.11	glycolysis	pfkB	b1723	32456	fermentation	33649	33649	1
2.7.1.40	glycolysis	pykF	b1676	50729	fermentation	51043	102086	2
2.7.1.40	glycolysis	pykA	b1854	51357	fermentation	51043	102086	2
2.7.2.3	glycolysis	pgk	b2926	41118	fermentation	41118	82236	2
4.1.2.13	glycolysis	fbaB	b2097	38109	fermentation	38628	77256	2
4.1.2.13	glycolysis	fbaA	b2925	39147	fermentation	38628	77256	2
4.2.1.11	glycolysis	eno	b2779	45655	fermentation	45655	91310	2
4.2.1.3	tca	acnB	b0118	93498	respiration	95587.5	191175	2
4.2.1.3	tca	acnA	b1276	97677	respiration	95587.5	191175	2
5.3.1.1	glycolysis	tpiA	b3919	26972	fermentation	26972	53944	2
5.3.1.17	glycolysis	kduI	b2843	31076	fermentation	31076	31076	1
5.3.1.9	glycolysis	pgi	b4025	61530	fermentation	61530	61530	1
5.4.2.11	glycolysis	gpmA	b0755	28556	fermentation	28556	57112	2
6.2.1.5	tca	sucD	b0729	29777	respiration	71170	142340	2
6.2.1.5	tca	sucC	b0728	41393	respiration	71170	142340	2
7.1.1.2	etc	nuoA	b2288	16457	respiration	540414	5404140	10
7.1.1.2	etc	nuoH	b2282	36219	respiration	540414	5404140	10
7.1.1.2	etc	nuoJ	b2280	19875	respiration	540414	5404140	10
7.1.1.2	etc	nuoK	b2279	10845	respiration	540414	5404140	10
7.1.1.2	etc	nuoL	b2278	66438	respiration	540414	5404140	10
7.1.1.2	etc	nuoM	b2277	56525	respiration	540414	5404140	10
7.1.1.2	etc	nuoN	b2276	52044	respiration	540414	5404140	10
7.1.1.2	etc	nuoI	b2281	20538	respiration	540414	5404140	10
7.1.1.2	etc	nuoG	b2283	100299	respiration	540414	5404140	10
7.1.1.2	etc	nuoF	b2284	49292	respiration	540414	5404140	10
7.1.1.2	etc	nuoE	b2285	18590	respiration	540414	5404140	10
7.1.1.2	etc	nuoC	b2286	68236	respiration	540414	5404140	10
7.1.1.2	etc	nuoB	b2287	25056	respiration	540414	5404140	10
7.1.1.3	etc	cyoD	b0429	12029	respiration	143931	863586	6
7.1.1.3	etc	cyoA	b0432	34911	respiration	143931	863586	6
7.1.1.3	etc	cyoB	b0431	74368	respiration	143931	863586	6
7.1.1.3	etc	cyoC	b0430	22623	respiration	143931	863586	6
7.1.1.7.1	etc	cydA	b0733	58205	respiration	104700	628200	6
7.1.1.7.1	etc	cydB	b0734	42453	respiration	104700	628200	6
7.1.1.7.1	etc	cydX	b4515	4042	respiration	104700	628200	6
7.1.1.7.2	etc	appC	b0978	57920	respiration	100344	602064	6
7.1.1.7.2	etc	appB	b0979	42424	respiration	100344	602064	6
7.1.2.2	atp	atpB	b3738	30303	respiration	530009	4.66408e+06	8.8
7.1.2.2	atp	atpF	b3736	17264	respiration	530009	4.66408e+06	8.8
7.1.2.2	atp	atpE	b3737	8256	respiration	530009	4.66408e+06	8.8
7.1.2.2	atp	atpD	b3732	50325	respiration	530009	4.66408e+06	8.8
7.1.2.2	atp	atpG	b3733	31577	respiration	530009	4.66408e+06	8.8
7.1.2.2	atp	atpA	b3734	55222	respiration	530009	4.66408e+06	8.8
7.1.2.2	atp	atpH	b3735	19332	respiration	530009	4.66408e+06	8.8
7.1.2.2	atp	atpC	b3731	15068	respiration	530009	4.66408e+06	8.8
4.1.3.1	tca	aceA	b4015	47522	respiration	47522	95044	2
2.3.3.9	tca	aceB	b4014	60274	respiration	70381.5	140763	2
2.3.3.9	tca	glcB	b2976	80489	respiration	70381.5	140763	2
1.2.1.79	tca	gabD	b2661	51720	respiration	51720	103440	2
4.2.1.2	tca	fumC	b1611	50489	respiration	55394	110788	2
2.3.1.61	tca	sucB	b0727	44011	respiration	88022	176044	2
4.1.3.42	tca	eda	b1850	22284	respiration	22284	44568	2
4.2.1.2	tca	fumA	b1612	60299	respiration	55394	110788	2
2.3.1.8	fermentation	pta	b2297	77172	fermentation	77172	154344	2
2.7.2.1	fermentation	ackA	b2296	43290	fermentation	43290	86580	2
1.2.1.104	pyruvate	aceE	b0114	99668	fermentation	216452	432904	2
1.2.1.104	pyruvate	aceF	b0115	66096	fermentation	216452	432904	2
1.2.1.104	pyruvate	lpdA		50688	fermentation	216452	432904	2
PTS enzyme	glycolysis	ompC	b2215	40368	fermentation	248904	248904	1
PTS enzyme	glycolysis	ompC	b2215	27594	fermentation	248904	248904	1
PTS enzyme	glycolysis	ompF	b0929	39333	fermentation	248904	248904	1
PTS enzyme	glycolysis	ptsG	b1101	50677	fermentation	248904	248904	1
PTS enzyme	glycolysis	ptsI	b2416	63562	fermentation	248904	248904	1
PTS enzyme	glycolysis	ptsH	b2415	9119	fermentation	248904	248904	1
PTS enzyme	glycolysis	crr	b2417	18251	fermentation	248904	248904	1

### Sheet: yeast
	EC number	pathway	Gene name	meta_pathway	ORF	MW	MW*Subunit_Stoich	MW*Subunit_Stoich*Pathway_Stoich	pathway_stoich
0	1.1.1.1	fermentation	ADH4	fermentation	YGL256W	41133.5	38545	77089.9	2
1	1.1.1.1	fermentation	ADH5	fermentation	YBR145W	37642.5	38545	77089.9	2
2	1.1.1.1	fermentation	ADH3	fermentation	YMR083W	40375	38545	77089.9	2
3	1.1.1.1	fermentation	ADH2	fermentation	YMR303C	36728.3	38545	77089.9	2
4	1.1.1.1	fermentation	ADH1	fermentation	YOL086C	36845.5	38545	77089.9	2
40	1.1.1.37	tca	MDH1	respiration	YKL085W	35652.3	35652.3	71304.6	2
50	1.1.1.41	tca	IDH1	respiration	YNL037C	39328.5	79072.4	158145	2
51	1.1.1.41	tca	IDH2	respiration	YOR136W	39743.9	79072.4	158145	2
58	1.1.1.8	mitco_shuttle	GPD1	respiration	YDL022W	42854.2	46136.2	184545	4
59	1.1.1.8	mitco_shuttle	GPD2	respiration	YOL059W	49418.2	46136.2	184545	4
76	1.2.1.12	glycolysis	TDH1	fermentation	YJL052W	35752.3	35780.8	71561.7	2
77	1.2.1.12	glycolysis	TDH2	fermentation	YJR009C	35845.2	35780.8	71561.7	2
78	1.2.1.12	glycolysis	TDH3	fermentation	YGR192C	35745	35780.8	71561.7	2
97	1.2.4.1	pyruvate	PDB1	respiration	YBR221C	40044.9	86391.5	172783	2
98	1.2.4.1	pyruvate	PDA1	respiration	YER178W	46346.6	86391.5	172783	2
107	1.2.4.2	tca	KGD1	respiration	YIL125W	114412	128108	256215	2
108	1.2.4.2	tca	YMR31	respiration	YFR049W	13695.2	128108	256215	2
117	1.6.5.9	etc	NDI1	respiration	YML120C	57264.4	60573	121146	2
122	1.8.1.4	pyruvate	LPD1	respiration	YFL018C	54012.7	27006.3	54012.7	2
126	1.8.1.4	tca	LPD1	respiration	YFL018C	54012.7	27006.3	54012.7	2
130	2.6.1.1	mitco_shuttle	AAT2	respiration	YLR027C	46061.1	48934.1	195736	4
131	2.6.1.1	mitco_shuttle	AAT1	respiration	YKL106W	51807	48934.1	195736	4
140	2.7.1.1	glycolysis	GLK1	fermentation	YCL040W	55367	54340.9	54340.9	1
141	2.7.1.1	glycolysis	HXK2	fermentation	YGL253W	53930.9	54340.9	54340.9	1
142	2.7.1.1	glycolysis	HXK1	fermentation	YFR053C	53724.8	54340.9	54340.9	1
170	2.7.1.11	glycolysis	PFK1	fermentation	YGR240C	107957	212568	212568	1
171	2.7.1.11	glycolysis	PFK2	fermentation	YMR205C	104611	212568	212568	1
190	2.7.1.40	glycolysis	PYK2	fermentation	YOR347C	55192.9	54869.6	109739	2
191	2.7.1.40	glycolysis	CDC19	fermentation	YAL038W	54546.3	54869.6	109739	2
208	2.7.2.3	glycolysis	PGK1	fermentation	YCR012W	44738.8	44738.8	89477.6	2
215	4.1.1.1	fermentation	PDC6	fermentation	YGR087C	61571.8	61654.4	123309	2
216	4.1.1.1	fermentation	PDC5	fermentation	YLR134W	61904.6	61654.4	123309	2
217	4.1.1.1	fermentation	PDC1	fermentation	YLR044C	61486.9	61654.4	123309	2
263	4.1.2.13	glycolysis	FBA1	fermentation	YKL060C	39609.1	39609.1	39609.1	1
271	4.2.1.11	glycolysis	ENO2	fermentation	YHR174W	46905.6	46858.6	93717.1	2
272	4.2.1.11	glycolysis	ENO1	fermentation	YGR254W	46811.5	46858.6	93717.1	2
295	4.2.1.2	tca	FUM1	respiration	YPL262W	53156.5	53156.5	106313	2
301	4.2.1.3	tca	ACO1	respiration	YLR304C	85372.2	85372.2	170744	2
307	5.3.1.1	glycolysis	TPI1	fermentation	YDR050C	26792.7	26792.7	26792.7	1
323	5.3.1.9	glycolysis	PGI1	fermentation	YBR196C	61289.6	61289.6	61289.6	1
328	6.2.1.5	tca	LSC1	respiration	YOR142W	35035.8	81937	163874	2
329	6.2.1.5	tca	LSC2	respiration	YGR244C	46901.2	81937	163874	2
340	7.1.1.8	etc	QCR10	respiration	YHR001W-A	8594	250615	3007380	12
341	7.1.1.8	etc	QCR9	respiration	YGR183C	7475.4	250615	3007380	12
342	7.1.1.8	etc	QCR8	respiration	YJL166W	10980.7	250615	3007380	12
343	7.1.1.8	etc	QCR7	respiration	YDR529C	14561.9	250615	3007380	12
344	7.1.1.8	etc	QCR6	respiration	YFR033C	17210.9	250615	3007380	12
345	7.1.1.8	etc	QCR2	respiration	YPR191W	40479.4	250615	3007380	12
346	7.1.1.8	etc	COR1	respiration	YBL045C	50227.3	250615	3007380	12
347	7.1.1.8	etc	CYT1	respiration	YOR065W	34056.9	250615	3007380	12
348	7.1.1.8	etc	RIP1	respiration	YEL024W	23367.3	250615	3007380	12
349	7.1.1.8	etc	COB	respiration	Q0105	43661.2	250615	3007380	12
430	7.1.1.9	etc	COX13	respiration	YGL191W	15022.3	403215	2.41929e+06	6
431	7.1.1.9	etc	COX12	respiration	YLR038C	9784	403215	2.41929e+06	6
432	7.1.1.9	etc	COX9	respiration	YDL067C	6967.3	403215	2.41929e+06	6
433	7.1.1.9	etc	COX8	respiration	YLR395C	8917.9	403215	2.41929e+06	6
434	7.1.1.9	etc	COX7	respiration	YMR256C	6941.5	403215	2.41929e+06	6
435	7.1.1.9	etc	COX6	respiration	YHR051W	17339.8	403215	2.41929e+06	6
436	7.1.1.9	etc	COX4	respiration	YGL187C	17141.8	403215	2.41929e+06	6
437	7.1.1.9	etc	COX3	respiration	Q0275	30356.9	403215	2.41929e+06	6
438	7.1.1.9	etc	COX2	respiration	Q0250	28550.2	403215	2.41929e+06	6
439	7.1.1.9	etc	COX1	respiration	Q0045	58795.3	403215	2.41929e+06	6
440	7.1.1.9	etc	COX5B	respiration	YIL111W	17205	403215	2.41929e+06	6
441	7.1.1.9	etc	COX5A	respiration	YNL052W	17147.8	403215	2.41929e+06	6
514	7.1.2.2	atp	TIM11	respiration	YDR322C-A	10874.6	1.25645e+06	9.04647e+06	7.2
515	7.1.2.2	atp	ATP20	respiration	YPR020W	12932.3	1.25645e+06	9.04647e+06	7.2
516	7.1.2.2	atp	ATP5	respiration	YDR298C	22823.7	1.25645e+06	9.04647e+06	7.2
517	7.1.2.2	atp	ATP14	respiration	YLR295C	14117.9	1.25645e+06	9.04647e+06	7.2
518	7.1.2.2	atp	ATP7	respiration	YKL016C	19812.8	1.25645e+06	9.04647e+06	7.2
519	7.1.2.2	atp	ATP4	respiration	YPL078C	26930.4	1.25645e+06	9.04647e+06	7.2
520	7.1.2.2	atp	ATP15	respiration	YPL271W	6746.7	1.25645e+06	9.04647e+06	7.2
521	7.1.2.2	atp	ATP16	respiration	YDL004W	17019.6	1.25645e+06	9.04647e+06	7.2
522	7.1.2.2	atp	ATP3	respiration	YBR039W	34360	1.25645e+06	9.04647e+06	7.2
523	7.1.2.2	atp	ATP2	respiration	YJR121W	54785.2	1.25645e+06	9.04647e+06	7.2
524	7.1.2.2	atp	ATP1	respiration	YBL099W	58614.7	1.25645e+06	9.04647e+06	7.2
525	7.1.2.2	atp	ATP17	respiration	YDR377W	11322.3	1.25645e+06	9.04647e+06	7.2
526	7.1.2.2	atp	ATP8	respiration	Q0080	5825.3	1.25645e+06	9.04647e+06	7.2
527	7.1.2.2	atp	ATP6	respiration	Q0085	29100.1	1.25645e+06	9.04647e+06	7.2
528	7.1.2.2	atp	OLI1	respiration	Q0130	7760.5	1.25645e+06	9.04647e+06	7.2
529	7.1.2.2	atp	ATP18	respiration	YML081C-A	6691.9	1.25645e+06	9.04647e+06	7.2
610	2.3.1.-	etc	ACP1	respiration	YKL192C	13937.8	13937.8	27875.6	2
611	7.1.1.9	etc	AI4	respiration	Q0065	63336.2	403215	2.41929e+06	6
612	7.1.2.2	atp	ATP19	respiration	YOL077W-A	7535.9	1.25645e+06	9.04647e+06	7.2
613	7.1.1.9	etc	COX11	respiration	YPL132W	34049.5	403215	2.41929e+06	6
614	7.1.1.9	etc	COX15	respiration	YER141W	54690.2	403215	2.41929e+06	6
615	7.1.1.9	etc	COX17	respiration	YLL009C	8051.2	403215	2.41929e+06	6
616	3.6.1.1	etc	IPP1	respiration	YBR011C	32291.7	33932.3	549703	16.2
617	1.6.5.9	etc	NDE1	respiration	YMR145C	62789.8	60573	121146	2
618	1.6.5.9	etc	NDE2	respiration	YDL085W	61664.8	60573	121146	2
619	3.6.1.1	etc	PPA2	respiration	YMR267W	35572.9	33932.3	549703	16.2
620	3.6.3.14	etc	STV1	respiration	YMR054W	101632	105252	757813	7.2
621	3.6.3.14	atp	VMA1	respiration	YDL185W	118622	105252	757813	7.2
622	3.6.3.14	atp	VPH1	respiration	YOR270C	95502.3	105252	757813	7.2
623	2.3.3.1	tca	CIT1	respiration	YNR001C	53362.5	53590.2	107180	2
624	2.3.3.1	tca	CIT3	respiration	YPR001W	53817.9	53590.2	107180	2
625	4.1.3.1	tca	ICL1	respiration	YER065C	62399.4	63688	127376	2
626	4.1.3.1	tca	ICL2	respiration	YPR006C	64976.6	63688	127376	2
627	1.1.1.42	tca	IDP1	respiration	YDL066W	48196.9	47540.2	95080.3	2
628	1.1.1.42	tca	IDP2	respiration	YLR174W	46555.6	47540.2	95080.3	2
629	1.1.1.42	tca	IDP3	respiration	YNL009W	47868	47540.2	95080.3	2
630	2.3.1.61	tca	KGD2	respiration	YDR148C	50436.3	50436.3	100873	2
631	6.4.1.1	tca	PYC1	respiration	YGL062W	130080	130116	260232	2
632	6.4.1.1	tca	PYC2	respiration	YBR218C	130152	130116	260232	2
633	1.3.5.1	tca	SDH1	respiration	YKL148C	70229.3	158596	317193	2
634	1.3.5.1	tca	SDH2	respiration	YLL041C	30244.8	158596	317193	2
635	1.3.5.1	tca	SDH3	respiration	YKL141W	22083.3	158596	317193	2
636	1.3.5.1	tca	SDH4	respiration	YDR178W	20252.8	158596	317193	2
637	glucose transport	glycolysis	HXT1	fermentation	YHR094C	63263	63039.5	63039.5	1
638	glucose transport	glycolysis	HXT2	fermentation	YMR011W	59847.2	63039.5	63039.5	1
639	glucose transport	glycolysis	HXT3	fermentation	YDR345C	62558.2	63039.5	63039.5	1
640	glucose transport	glycolysis	HXT4	fermentation	YHR092C	63908.6	63039.5	63039.5	1
641	glucose transport	glycolysis	HXT5	fermentation	YHR096C	66254.1	63039.5	63039.5	1
642	glucose transport	glycolysis	HXT6	fermentation	YDR343C	62707.6	63039.5	63039.5	1
643	glucose transport	glycolysis	HXT7	fermentation	YDR342C	62737.6	63039.5	63039.5	1
644	5.4.2.1	glycolysis	GPM1	fermentation	YKL152C	27611.8	27611.8	55223.6	2
645	pyruvate transport	pyruvate	MPC1	respiration	YGL080W	15002.5	45809.7	91619.4	2
646	pyruvate transport	pyruvate	MPC2	respiration	YHR162W	14565.1	45809.7	91619.4	2
647	pyruvate transport	pyruvate	MPC3	respiration	YGR243W	16242.1	45809.7	91619.4	2
648	mito_shuttle	mito_shuttle	ODC1	respiration	YPL134C	34225.7	34149.8	136599	4
649	mito_shuttle	mito_shuttle	ODC2	respiration	YOR222W	34026.5	34149.8	136599	4
650	mito_shuttle	mito_shuttle	GOT1	respiration	YMR292W	15436.8	34149.8	136599	4
651	mito_shuttle	mito_shuttle	GUT2	respiration	YIL155C	72391.7	34149.8	136599	4
652	ATP/ADP carrier protein	atp	PET9	respiration	YBL030C	34446.7	33972.4	550352	16.2
653	ATP/ADP carrier protein	atp	AAC3	respiration	YBR085W	33333.4	33972.4	550352	16.2
654	ATP/ADP carrier protein	atp	AAC1	respiration	YMR056C	34137	33972.4	550352	16.2
655	phosphate carrier protein	atp	PIC2	respiration	YER053C	33545.8	35345.2	572593	16.2
657	phosphate carrier protein	atp	MIR1	respiration	YJR077C	32821.4	35345.2	572593	16.2
659	phosphate carrier protein	atp	POR1	respiration	YNL055C	30429.8	35345.2	572593	16.2
661	phosphate carrier protein	atp	OM45	respiration	YIL136W	44584	35345.2	572593	16.2

### Sheet: mammlian
	EC number	pathway	Gene name	MW	meta_pathway	MW*Subunit_Stoich	MW*Subunit_Stoich*Pathway_Stoich	pathway_stoich
0	GLUT	glycolysis	SLC2A1	54084	fermentation	60583.5	60583.5	1
1	GLUT	glycolysis	SLC5A10	64342	fermentation	60583.5	60583.5	1
2	GLUT	glycolysis	SLC5A2	72897	fermentation	60583.5	60583.5	1
3	GLUT	glycolysis	SLC5A9	74073	fermentation	60583.5	60583.5	1
4	GLUT	glycolysis	SLC5A1	73498	fermentation	60583.5	60583.5	1
5	GLUT	glycolysis	SLC2A14	56320	fermentation	60583.5	60583.5	1
6	GLUT	glycolysis	SLC2A2	57490	fermentation	60583.5	60583.5	1
7	GLUT	glycolysis	SLC2A12	66966	fermentation	60583.5	60583.5	1
8	GLUT	glycolysis	SLC2A8	50819	fermentation	60583.5	60583.5	1
9	pyruvate transport	pyruvate	MPC1	12347	respiration	26626	53252	2
10	pyruvate transport	pyruvate	MPC2	14279	respiration	26626	53252	2
11	mitco_shuttle	mitco_shuttle	SLC25A11	34062	respiration	34062	68124	2
12	1.1.1.27	fermentation	LDHB	36638	fermentation	36546	73092	2
13	1.1.1.27	fermentation	LDHC	36311	fermentation	36546	73092	2
14	1.1.1.27	fermentation	LDHA	36689	fermentation	36546	73092	2
15	1.1.1.37	tca	MDH2	35503	respiration	35503	71006	2
16	1.1.1.41	tca	IDH3G	42794	respiration	82081	164162	2
17	1.1.1.41	tca	IDH3B	42184	respiration	82081	164162	2
18	1.1.1.41	tca	IDH3A	39592	respiration	82081	164162	2
19	1.1.1.8	mitco_shuttle	GPD2	80853	respiration	80853	161706	2
20	1.2.1.12	glycolysis	GAPDH	36053	fermentation	36053	72106	2
21	1.2.4.1	pyruvate	PDHA1	43296	respiration	125462	250924	2
22	1.2.4.1	pyruvate	PDHB	39233	respiration	125462	250924	2
23	1.2.4.1	pyruvate	PDHA2	42933	respiration	125462	250924	2
24	1.2.4.2	tca	OGDH	115935	respiration	115935	231870	2
25	1.3.5.1	tca	SDHB	31630	respiration	139975	279950	2
26	1.3.5.1	tca	SDHA	72692	respiration	139975	279950	2
27	1.3.5.1	tca	SDHD	17043	respiration	139975	279950	2
28	1.3.5.1	tca	SDHC	18610	respiration	139975	279950	2
29	1.8.1.4	pyruvate	DLD	54177	respiration	108354	216708	2
30	1.8.1.4	tca	DLD	54177	respiration	108354	216708	2
31	2.3.1.12	pyruvate	DLAT	68997	respiration	68997	137994	2
32	2.3.3.1	tca	CS	51712	respiration	51712	103424	2
33	2.6.1.1	mitco_shuttle	GOT1L1	47305	respiration	47023.7	94047.3	2
34	2.6.1.1	mitco_shuttle	GOT1	46248	respiration	47023.7	94047.3	2
35	2.6.1.1	mitco_shuttle	GOT2	47518	respiration	47023.7	94047.3	2
36	2.7.1.1	glycolysis	HK2	102380	fermentation	89020.5	89020.5	1
37	2.7.1.1	glycolysis	HK3	99025	fermentation	89020.5	89020.5	1
38	2.7.1.1	glycolysis	HK1	102486	fermentation	89020.5	89020.5	1
39	2.7.1.1	glycolysis	GCK	52191	fermentation	89020.5	89020.5	1
40	2.7.1.11	glycolysis	PFKL	85018	fermentation	85265.7	85265.7	1
41	2.7.1.11	glycolysis	PFKM	85183	fermentation	85265.7	85265.7	1
42	2.7.1.11	glycolysis	PFKP	85596	fermentation	85265.7	85265.7	1
43	2.7.1.4	glycolysis	PKM	57937	fermentation	59883.5	119767	2
44	2.7.1.4	glycolysis	PKLR	61830	fermentation	59883.5	119767	2
45	2.7.2.3	glycolysis	PGK1	44615	fermentation	44615	89230	2
46	4.1.2.13	glycolysis	ALDOC	39456	fermentation	39449.7	39449.7	1
47	4.1.2.13	glycolysis	ALDOA	39420	fermentation	39449.7	39449.7	1
48	4.1.2.13	glycolysis	ALDOB	39473	fermentation	39449.7	39449.7	1
49	4.2.1.11	glycolysis	ENO1	47169	fermentation	47141.7	94283.3	2
50	4.2.1.11	glycolysis	ENO2	47269	fermentation	47141.7	94283.3	2
51	4.2.1.11	glycolysis	ENO3	46987	fermentation	47141.7	94283.3	2
52	4.2.1.2	tca	FH	54637	respiration	54637	109274	2
53	4.2.1.3	tca	ACO2	85425	respiration	85425	170850	2
54	5.3.1.1	glycolysis	TPI1	26669	fermentation	26669	53338	2
55	5.3.1.9	glycolysis	GPI	63147	fermentation	63147	126294	2
56	5.4.2.11	glycolysis	BPGM	30005	fermentation	29191.7	58383.3	2
57	5.4.2.11	glycolysis	PGAM2	28766	fermentation	29191.7	58383.3	2
58	5.4.2.11	glycolysis	PGAM1	28804	fermentation	29191.7	58383.3	2
59	6.2.1.5	tca	SUCLA2	50317	respiration	86567	173134	2
60	6.2.1.5	tca	SUCLG1	36250	respiration	86567	173134	2
61	7.1.1.2	etc	NDUFC2	14188	respiration	1034509	10345090	10
62	7.1.1.2	etc	NDUFC1	8734	respiration	1034509	10345090	10
63	7.1.1.2	etc	NDUFB1	6961	respiration	1034509	10345090	10
64	7.1.1.2	etc	NDUFB2	12058	respiration	1034509	10345090	10
65	7.1.1.2	etc	NDUFB3	11402	respiration	1034509	10345090	10
66	7.1.1.2	etc	NDUFB4	15209	respiration	1034509	10345090	10
67	7.1.1.2	etc	NDUFB5	21750	respiration	1034509	10345090	10
68	7.1.1.2	etc	NDUFB6	15489	respiration	1034509	10345090	10
69	7.1.1.2	etc	NDUFB7	16402	respiration	1034509	10345090	10
70	7.1.1.2	etc	NDUFB8	21766	respiration	1034509	10345090	10
71	7.1.1.2	etc	NDUFB9	21831	respiration	1034509	10345090	10
72	7.1.1.2	etc	NDUFB10	20777	respiration	1034509	10345090	10
73	7.1.1.2	etc	NDUFB11	17317	respiration	1034509	10345090	10
74	7.1.1.2	etc	NDUFA1	8072	respiration	1034509	10345090	10
75	7.1.1.2	etc	NDUFA2	10922	respiration	1034509	10345090	10
76	7.1.1.2	etc	NDUFA3	9279	respiration	1034509	10345090	10
77	7.1.1.2	etc	NDUFA4L2	9966	respiration	1034509	10345090	10
78	7.1.1.2	etc	NDUFA5	13459	respiration	1034509	10345090	10
79	7.1.1.2	etc	NDUFA6	15137	respiration	1034509	10345090	10
80	7.1.1.2	etc	NDUFA7	12551	respiration	1034509	10345090	10
81	7.1.1.2	etc	NDUFA8	20105	respiration	1034509	10345090	10
82	7.1.1.2	etc	NDUFA9	42510	respiration	1034509	10345090	10
83	7.1.1.2	etc	NDUFA10	40751	respiration	1034509	10345090	10
84	7.1.1.2	etc	NDUFA11	14852	respiration	1034509	10345090	10
85	7.1.1.2	etc	NDUFA12	17114	respiration	1034509	10345090	10
86	7.1.1.2	etc	NDUFA13	16698	respiration	1034509	10345090	10
87	7.1.1.2	etc	NDUFAB1	17417	respiration	1034509	10345090	10
88	7.1.1.2	etc	MT-ND1	35661	respiration	1034509	10345090	10
89	7.1.1.2	etc	MT-ND2	38961	respiration	1034509	10345090	10
90	7.1.1.2	etc	MT-ND3	13186	respiration	1034509	10345090	10
91	7.1.1.2	etc	MT-ND4	51581	respiration	1034509	10345090	10
92	7.1.1.2	etc	MT-ND4L	10741	respiration	1034509	10345090	10
93	7.1.1.2	etc	MT-ND5	67027	respiration	1034509	10345090	10
94	7.1.1.2	etc	MT-ND6	18622	respiration	1034509	10345090	10
95	7.1.1.2	etc	NDUFS1	79468	respiration	1034509	10345090	10
96	7.1.1.2	etc	NDUFS2	52546	respiration	1034509	10345090	10
97	7.1.1.2	etc	NDUFS3	30242	respiration	1034509	10345090	10
98	7.1.1.2	etc	NDUFS4	20108	respiration	1034509	10345090	10
99	7.1.1.2	etc	NDUFS5	12518	respiration	1034509	10345090	10
100	7.1.1.2	etc	NDUFS6	13712	respiration	1034509	10345090	10
101	7.1.1.2	etc	NDUFS7	23564	respiration	1034509	10345090	10
102	7.1.1.2	etc	NDUFS8	23705	respiration	1034509	10345090	10
103	7.1.1.2	etc	NDUFV1	50817	respiration	1034509	10345090	10
104	7.1.1.2	etc	NDUFV2	27392	respiration	1034509	10345090	10
105	7.1.1.2	etc	NDUFV3	11941	respiration	1034509	10345090	10
106	7.1.1.8	etc	UQCR11	6570	respiration	256950	3083400	12
107	7.1.1.8	etc	UQCR10	7308	respiration	256950	3083400	12
108	7.1.1.8	etc	UQCRQ	9906	respiration	256950	3083400	12
109	7.1.1.8	etc	UQCRB	13530	respiration	256950	3083400	12
110	7.1.1.8	etc	UQCRH	10739	respiration	256950	3083400	12
111	7.1.1.8	etc	UQCRC2	48443	respiration	256950	3083400	12
112	7.1.1.8	etc	UQCRC1	52646	respiration	256950	3083400	12
113	7.1.1.8	etc	UQCRFS1	29668	respiration	256950	3083400	12
114	7.1.1.8	etc	CYC1	35422	respiration	256950	3083400	12
115	7.1.1.8	etc	MT-CYB	42718	respiration	256950	3083400	12
116	7.1.1.9	etc	NDUFA4	9370	respiration	236472	1418832	6
117	7.1.1.9	etc	COX8A	7579	respiration	236472	1418832	6
118	7.1.1.9	etc	COX7C	7246	respiration	236472	1418832	6
119	7.1.1.9	etc	COX7B	9161	respiration	236472	1418832	6
120	7.1.1.9	etc	COX7A2	9396	respiration	236472	1418832	6
121	7.1.1.9	etc	COX6C	8781	respiration	236472	1418832	6
122	7.1.1.9	etc	COX6B1	10192	respiration	236472	1418832	6
123	7.1.1.9	etc	COX6A1	12155	respiration	236472	1418832	6
124	7.1.1.9	etc	COX5B	13696	respiration	236472	1418832	6
125	7.1.1.9	etc	COX5A	16762	respiration	236472	1418832	6
126	7.1.1.9	etc	COX4I1	19577	respiration	236472	1418832	6
127	7.1.1.9	etc	MT-CO3	29951	respiration	236472	1418832	6
128	7.1.1.9	etc	MT-CO2	25565	respiration	236472	1418832	6
129	7.1.1.9	etc	MT-CO1	57041	respiration	236472	1418832	6
130	7.1.2.2	atp	ATP5O	23277	respiration	871148	9582628	11
131	7.1.2.2	atp	ATP5PF	12588	respiration	871148	9582628	11
132	7.1.2.2	atp	ATP5L	11428	respiration	871148	9582628	11
133	7.1.2.2	atp	ATP5MF	10918	respiration	871148	9582628	11
134	7.1.2.2	atp	ATP5I	7933	respiration	871148	9582628	11
135	7.1.2.2	atp	ATP5H	18491	respiration	871148	9582628	11
136	7.1.2.2	atp	MTATP8	7992	respiration	871148	9582628	11
137	7.1.2.2	atp	MTATP6	24817	respiration	871148	9582628	11
138	7.1.2.2	atp	ATP5F1	28909	respiration	871148	9582628	11
139	7.1.2.2	atp	ATP5G3	14693	respiration	871148	9582628	11
140	7.1.2.2	atp	ATP5G2	14637	respiration	871148	9582628	11
141	7.1.2.2	atp	ATP5G1	14277	respiration	871148	9582628	11
142	7.1.2.2	atp	ATPAF2	32772	respiration	871148	9582628	11
143	7.1.2.2	atp	ATP5A1	59751	respiration	871148	9582628	11
144	7.1.2.2	atp	C16orf7	68956	respiration	871148	9582628	11
145	7.1.2.2	atp	ATPAF1	36437	respiration	871148	9582628	11
146	7.1.2.2	atp	ATP5B	56560	respiration	871148	9582628	11
147	7.1.2.2	atp	ATP5C1	32996	respiration	871148	9582628	11
148	7.1.2.2	atp	ATP5D	17490	respiration	871148	9582628	11
149	7.1.2.2	atp	ATP5E	5780	respiration	871148	9582628	11
150	ATPT	atp	SLC25A4	33064	respiration	33451	827912	24.75
151	ATPT	atp	SLC25A5	32852	respiration	33451	827912	24.75
152	ATPT	atp	SLC25A6	32866	respiration	33451	827912	24.75
153	ATPT	atp	SLC25A31	35022	respiration	33451	827912	24.75
154	GLUT	glycolysis	SLC2A7	55728	fermentation	60583.5	60583.5	1
155	GLUT	glycolysis	SLC2A4	54787	fermentation	60583.5	60583.5	1
156	GLUT	glycolysis	SLC2A6	54539	fermentation	60583.5	60583.5	1
157	GLUT	glycolysis	SLC2A9	58702	fermentation	60583.5	60583.5	1
158	GLUT	glycolysis	SLC2A3	53924	fermentation	60583.5	60583.5	1
159	LACT	fermentation	SLC16A7	52200	fermentation	53577.5	107155	2
160	LACT	fermentation	SLC16A8	52319	fermentation	53577.5	107155	2
161	LACT	fermentation	SLC16A1	53944	fermentation	53577.5	107155	2
162	LACT	fermentation	SLC16A3	49469	fermentation	53577.5	107155	2
163	LACT	fermentation	SLC16A2	59511	fermentation	53577.5	107155	2
164	LACT	fermentation	SLC16A4	54022	fermentation	53577.5	107155	2
165	PHOSC	atp	SLC25A3	40095	respiration	40095	992351	24.75
