## Supplemental Table 5 for "The Warburg Effect is the result of faster ATP production by glycolysis than respiration"

### Sheet: ecoli
Author	Title	Organism	Nutrient limitation	Growth Rate	Oxygen Consumption	Oxygen Consumption Original Units	Carbon Dioxide	Carbon Dioxide Production Original Units	Acetate Production	Acetate Production Original Units	Notes	Oxygen Consumption (mmol gprotein-1 hr-1)	Acetate Production (mmol gprotein-1 hr-1)	Glucose Consumption (mmol gprotein-1 hr-1)	Oxygen Consumption (umol mgprotein-1 min-1)	Acetate Production (umol mgprotein-1 min-1)	Glucose Consumption (umol mgprotein-1 min-1)
Varma et al. 1994	Stoichiometric Flux Balance Models Quantitatively Predict Growth and Metabolic By-Product Secretion in Wild-Type Escherichia coli W3110	ecoli	Carbon	0.197394	7.82922	mmol gCDW-1 hr-1	NA	NA	0	mmol gCDW-1 hr-1	0.55 protein of gCDW	14.2349	0	2.37249	0.237249	0	0.0395415
Varma et al. 1994	Stoichiometric Flux Balance Models Quantitatively Predict Growth and Metabolic By-Product Secretion in Wild-Type Escherichia coli W3111	ecoli	Carbon	0.254225	9.37258	mmol gCDW-1 hr-1	NA	NA	0	mmol gCDW-1 hr-1	0.55 protein of gCDW	17.0411	0	2.84018	0.284018	0	0.0473363
Varma et al. 1994	Stoichiometric Flux Balance Models Quantitatively Predict Growth and Metabolic By-Product Secretion in Wild-Type Escherichia coli W3112	ecoli	Carbon	0.275556	9.99841	mmol gCDW-1 hr-1	NA	NA	0	mmol gCDW-1 hr-1	0.55 protein of gCDW	18.1789	0	3.02982	0.302982	0	0.050497
Varma et al. 1994	Stoichiometric Flux Balance Models Quantitatively Predict Growth and Metabolic By-Product Secretion in Wild-Type Escherichia coli W3113	ecoli	Carbon	0.357401	10.9121	mmol gCDW-1 hr-1	NA	NA	0	mmol gCDW-1 hr-1	0.55 protein of gCDW	19.8401	0	3.30669	0.330669	0	0.0551114
Varma et al. 1994	Stoichiometric Flux Balance Models Quantitatively Predict Growth and Metabolic By-Product Secretion in Wild-Type Escherichia coli W3114	ecoli	Carbon	0.395938	12.3733	mmol gCDW-1 hr-1	NA	NA	0	mmol gCDW-1 hr-1	0.55 protein of gCDW	22.4969	0	3.74948	0.374948	0	0.0624913
Varma et al. 1994	Stoichiometric Flux Balance Models Quantitatively Predict Growth and Metabolic By-Product Secretion in Wild-Type Escherichia coli W3115	ecoli	Carbon	0.454038	16.9291	mmol gCDW-1 hr-1	NA	NA	0.402353	mmol gCDW-1 hr-1	0.55 protein of gCDW	30.7802	0.731551	5.37388	0.513003	0.0121925	0.0895646
Varma et al. 1994	Stoichiometric Flux Balance Models Quantitatively Predict Growth and Metabolic By-Product Secretion in Wild-Type Escherichia coli W3116	ecoli	Carbon	0.506296	14.2887	mmol gCDW-1 hr-1	NA	NA	1.23597	mmol gCDW-1 hr-1	0.55 protein of gCDW	25.9795	2.24722	5.07899	0.432992	0.0374536	0.0846498
Varma et al. 1994	Stoichiometric Flux Balance Models Quantitatively Predict Growth and Metabolic By-Product Secretion in Wild-Type Escherichia coli W3117	ecoli	Carbon	0.505697	12.8662	mmol gCDW-1 hr-1	NA	NA	0.356165	mmol gCDW-1 hr-1	0.55 protein of gCDW	23.3931	0.647572	4.1147	0.389884	0.0107929	0.0685784
Varma et al. 1994	Stoichiometric Flux Balance Models Quantitatively Predict Growth and Metabolic By-Product Secretion in Wild-Type Escherichia coli W3118	ecoli	Carbon	0.625938	14.9063	mmol gCDW-1 hr-1	NA	NA	1.18273	mmol gCDW-1 hr-1	0.55 protein of gCDW	27.1024	2.15042	5.23388	0.451707	0.0358403	0.0872313
Varma et al. 1994	Stoichiometric Flux Balance Models Quantitatively Predict Growth and Metabolic By-Product Secretion in Wild-Type Escherichia coli W3119	ecoli	Carbon	0.699533	16.2391	mmol gCDW-1 hr-1	NA	NA	4.06378	mmol gCDW-1 hr-1	0.55 protein of gCDW	29.5256	7.38869	7.38383	0.492093	0.123145	0.123064
Vemuri et al. 2006	Overflow metabolism in Escherichia coli during steady-state growth: transcriptional regulation and effect of the redox ratio	ecoli	Carbon	NA	2.41667	mmol gCDW-1 hr-1	NA	NA	0	g gCDW-1 hr-1	0.55 protein of gCDW	4.39394	0	0.732323	0.0732323	0	0.0122054
Vemuri et al. 2006	Overflow metabolism in Escherichia coli during steady-state growth: transcriptional regulation and effect of the redox ratio	ecoli	Carbon	NA	3	mmol gCDW-1 hr-1	NA	NA	0	g gCDW-1 hr-1	0.55 protein of gCDW	5.45455	0	0.909091	0.0909091	0	0.0151515
Vemuri et al. 2006	Overflow metabolism in Escherichia coli during steady-state growth: transcriptional regulation and effect of the redox ratio	ecoli	Carbon	NA	4.91667	mmol gCDW-1 hr-1	NA	NA	0	g gCDW-1 hr-1	0.55 protein of gCDW	8.93939	0	1.4899	0.14899	0	0.0248316
Vemuri et al. 2006	Overflow metabolism in Escherichia coli during steady-state growth: transcriptional regulation and effect of the redox ratio	ecoli	Carbon	NA	10	mmol gCDW-1 hr-1	NA	NA	0	g gCDW-1 hr-1	0.55 protein of gCDW	18.1818	0	3.0303	0.30303	0	0.0505051
Vemuri et al. 2006	Overflow metabolism in Escherichia coli during steady-state growth: transcriptional regulation and effect of the redox ratio	ecoli	Carbon	NA	10.5	mmol gCDW-1 hr-1	NA	NA	0.00762712	g gCDW-1 hr-1	0.55 protein of gCDW	19.0909	0.235	3.26015	0.318182	0.00391667	0.0543359
Vemuri et al. 2006	Overflow metabolism in Escherichia coli during steady-state growth: transcriptional regulation and effect of the redox ratio	ecoli	Carbon	NA	15.3333	mmol gCDW-1 hr-1	NA	NA	0.109322	g gCDW-1 hr-1	0.55 protein of gCDW	27.8788	3.37	5.7698	0.464646	0.0561667	0.0961633
Vemuri et al. 2006	Overflow metabolism in Escherichia coli during steady-state growth: transcriptional regulation and effect of the redox ratio	ecoli	Carbon	NA	12.9167	mmol gCDW-1 hr-1	NA	NA	0.361017	g gCDW-1 hr-1	0.55 protein of gCDW	23.4848	11.1	7.61414	0.391414	0.185	0.126902
Kayser et al. 2005	Metabolic flux analysis of Escherichia coli in glucose-limited continuous culture. I. Growth-rate-dependent metabolic efficiency at steady state	ecoli	Carbon	0.0439446	0.0417213	g g-1 hr-1	NA	NA	0	g g-1 hr-1	0.55 protein of gCDW	4.74105	0	0.790176	0.0790176	0	0.0131696
Kayser et al. 2005	Metabolic flux analysis of Escherichia coli in glucose-limited continuous culture. I. Growth-rate-dependent metabolic efficiency at steady state	ecoli	Carbon	0.06609	0.054605	g g-1 hr-1	NA	NA	0	g g-1 hr-1	0.55 protein of gCDW	6.20512	0	1.03419	0.103419	0	0.0172364
Kayser et al. 2005	Metabolic flux analysis of Escherichia coli in glucose-limited continuous culture. I. Growth-rate-dependent metabolic efficiency at steady state	ecoli	Carbon	0.13391	0.109221	g g-1 hr-1	NA	NA	0	g g-1 hr-1	0.55 protein of gCDW	12.4115	0	2.06858	0.206858	0	0.0344764
Kayser et al. 2005	Metabolic flux analysis of Escherichia coli in glucose-limited continuous culture. I. Growth-rate-dependent metabolic efficiency at steady state	ecoli	Carbon	0.150519	0.116756	g g-1 hr-1	NA	NA	0.00232558	g g-1 hr-1	0.55 protein of gCDW	13.2678	0.0716	2.23516	0.221129	0.00119333	0.0372527
Kayser et al. 2005	Metabolic flux analysis of Escherichia coli in glucose-limited continuous culture. I. Growth-rate-dependent metabolic efficiency at steady state	ecoli	Carbon	0.17128	0.172186	g g-1 hr-1	NA	NA	0.00232558	g g-1 hr-1	0.55 protein of gCDW	19.5666	0.0716	3.28496	0.32611	0.00119333	0.0547494
Kayser et al. 2005	Metabolic flux analysis of Escherichia coli in glucose-limited continuous culture. I. Growth-rate-dependent metabolic efficiency at steady state	ecoli	Carbon	0.203806	0.177678	g g-1 hr-1	NA	NA	0.00232558	g g-1 hr-1	0.55 protein of gCDW	20.1907	0.0716	3.38898	0.336511	0.00119333	0.056483
Kayser et al. 2005	Metabolic flux analysis of Escherichia coli in glucose-limited continuous culture. I. Growth-rate-dependent metabolic efficiency at steady state	ecoli	Carbon	0.265398	0.199282	g g-1 hr-1	NA	NA	0.00232558	g g-1 hr-1	0.55 protein of gCDW	22.6457	0.0716	3.79815	0.377428	0.00119333	0.0633025
Kayser et al. 2005	Metabolic flux analysis of Escherichia coli in glucose-limited continuous culture. I. Growth-rate-dependent metabolic efficiency at steady state	ecoli	Carbon	0.280623	0.222767	g g-1 hr-1	NA	NA	0.00232558	g g-1 hr-1	0.55 protein of gCDW	25.3145	0.0716	4.24295	0.421908	0.00119333	0.0707158
Kayser et al. 2005	Metabolic flux analysis of Escherichia coli in glucose-limited continuous culture. I. Growth-rate-dependent metabolic efficiency at steady state	ecoli	Carbon	0.3	0.239892	g g-1 hr-1	NA	NA	0.00232558	g g-1 hr-1	0.55 protein of gCDW	27.2604	0.0716	4.56727	0.45434	0.00119333	0.0761212
Kayser et al. 2005	Metabolic flux analysis of Escherichia coli in glucose-limited continuous culture. I. Growth-rate-dependent metabolic efficiency at steady state	ecoli	Carbon	0.347059	0.244397	g g-1 hr-1	NA	NA	0.00465116	g g-1 hr-1	0.55 protein of gCDW	27.7724	0.143	4.67641	0.462874	0.00238333	0.0779401
Kayser et al. 2005	Metabolic flux analysis of Escherichia coli in glucose-limited continuous culture. I. Growth-rate-dependent metabolic efficiency at steady state	ecoli	Carbon	0.375433	0.243485	g g-1 hr-1	NA	NA	0.0348837	g g-1 hr-1	0.55 protein of gCDW	27.6687	1.07	4.96812	0.461145	0.0178333	0.0828019
Kayser et al. 2005	Metabolic flux analysis of Escherichia coli in glucose-limited continuous culture. I. Growth-rate-dependent metabolic efficiency at steady state	ecoli	Carbon	0.388581	0.245682	g g-1 hr-1	NA	NA	0.0395349	g g-1 hr-1	0.55 protein of gCDW	27.9184	1.22	5.05974	0.465307	0.0203333	0.0843289
Kayser et al. 2005	Metabolic flux analysis of Escherichia coli in glucose-limited continuous culture. I. Growth-rate-dependent metabolic efficiency at steady state	ecoli	Carbon	0.397578	0.265943	g g-1 hr-1	NA	NA	0.0534884	g g-1 hr-1	0.55 protein of gCDW	30.2208	1.65	5.58679	0.503679	0.0275	0.0931132
Hua et al. 2004	Analysis of gene expression in Escherichia coli in response to changes of growth-limiting nutrient in chemostat cultures	ecoli	Carbon	0.1	NA	NA	4.2	mmol gCDW-1 hr-1	0	mmol gCDW-1 hr-1	0.55 protein of gCDW	7.63636	0	1.27273	0.127273	0	0.0212121
Hua et al. 2004	Analysis of gene expression in Escherichia coli in response to changes of growth-limiting nutrient in chemostat cultures	ecoli	Nitrogen	0.1	NA	NA	7.2	mmol gCDW-1 hr-1	1.6	mmol gCDW-1 hr-1	0.55 protein of gCDW	13.0909	2.91	3.15	0.218182	0.0485	0.0525
Hua et al. 2004	Analysis of gene expression in Escherichia coli in response to changes of growth-limiting nutrient in chemostat cultures	ecoli	Carbon	0.55	NA	NA	16.6	mmol gCDW-1 hr-1	0	mmol gCDW-1 hr-1	0.55 protein of gCDW	30.1818	0	5.0303	0.50303	0	0.0838384
Hua et al. 2004	Analysis of gene expression in Escherichia coli in response to changes of growth-limiting nutrient in chemostat cultures	ecoli	Nitrogen	0.55	NA	NA	17	mmol gCDW-1 hr-1	2.55	mmol gCDW-1 hr-1	0.55 protein of gCDW	30.9091	4.64	6.7	0.515152	0.0773333	0.111667
Emmerling et al. 2002	Metabolic Flux Responses to Pyruvate Kinase Knockout in Escherichia coli	ecoli	Carbon	0.09	4.6	mmol gCDW-1 hr-1	NA	NA	0	mmol gCDW-1 hr-1	0.55 protein of gCDW	8.36364	0	1.39394	0.139394	0	0.0232323
Emmerling et al. 2002	Metabolic Flux Responses to Pyruvate Kinase Knockout in Escherichia coli	ecoli	Carbon	0.4	11.8	mmol gCDW-1 hr-1	NA	NA	0	mmol gCDW-1 hr-1	0.55 protein of gCDW	21.4545	0	3.57576	0.357576	0	0.059596
Emmerling et al. 2002	Metabolic Flux Responses to Pyruvate Kinase Knockout in Escherichia coli	ecoli	Nitrogen	0.09	5.1	mmol gCDW-1 hr-1	NA	NA	1.3	mmol gCDW-1 hr-1	0.55 protein of gCDW	9.27273	2.36	2.33212	0.154545	0.0393333	0.0388687
Emmerling et al. 2002	Metabolic Flux Responses to Pyruvate Kinase Knockout in Escherichia coli	ecoli	Carbon	0.08	5.5	mmol gCDW-1 hr-1	NA	NA	0	mmol gCDW-1 hr-1	0.55 protein of gCDW	10	0	1.66667	0.166667	0	0.0277778
Emmerling et al. 2002	Metabolic Flux Responses to Pyruvate Kinase Knockout in Escherichia coli	ecoli	Carbon	0.4	12.8	mmol gCDW-1 hr-1	NA	NA	0	mmol gCDW-1 hr-1	0.55 protein of gCDW	23.2727	0	3.87879	0.387879	0	0.0646465
Emmerling et al. 2002	Metabolic Flux Responses to Pyruvate Kinase Knockout in Escherichia coli	ecoli	Nitrogen	0.08	7	mmol gCDW-1 hr-1	NA	NA	1.2	mmol gCDW-1 hr-1	0.55 protein of gCDW	12.7273	2.18	2.85	0.212121	0.0363333	0.0475
Hua et al. 2003	Responses of theCentral Metabolism in Escherichia coli to PhosphoglucoseIsomerase and Glucose-6-Phosphate Dehydrogenase Knockouts	ecoli	Carbon	0.1	4	mmol gCDW-1 hr-1	NA	NA	0	mmol gCDW-1 hr-1	0.55 protein of gCDW	7.27273	0	1.21	0.121212	0	0.0201667
Hua et al. 2003	Responses of theCentral Metabolism in Escherichia coli to PhosphoglucoseIsomerase and Glucose-6-Phosphate Dehydrogenase Knockouts	ecoli	Nitrogen	0.1	7.1	mmol gCDW-1 hr-1	NA	NA	1.6	mmol gCDW-1 hr-1	0.55 protein of gCDW	12.9091	2.90909	3.12	0.215152	0.0484848	0.052
Kumar et al. 2010	Metabolic regulation of Escherichia coli and its gdhA, glnL, gltB, D mutants under different carbon and nitrogen limitations in the continuous culture	ecoli	Nitrogen	0.2	NA	NA	6.72881	mmol gCDW-1 hr-1	1.64407	mmol gCDW-1 hr-1	0.55 protein of gCDW	12.2342	2.98921	3.04	0.203903	0.0498202	0.0506667
Kumar et al. 2010	Metabolic regulation of Escherichia coli and its gdhA, glnL, gltB, D mutants under different carbon and nitrogen limitations in the continuous culture	ecoli	Nitrogen	0.2	NA	NA	7.82203	mmol gCDW-1 hr-1	1.54237	mmol gCDW-1 hr-1	0.55 protein of gCDW	14.2219	2.80431	3.31	0.237031	0.0467386	0.0551667
Kumar et al. 2010	Metabolic regulation of Escherichia coli and its gdhA, glnL, gltB, D mutants under different carbon and nitrogen limitations in the continuous culture	ecoli	Nitrogen	0.2	NA	NA	8.07627	mmol gCDW-1 hr-1	1.61864	mmol gCDW-1 hr-1	0.55 protein of gCDW	14.6841	2.94299	3.43	0.244735	0.0490498	0.0571667
Kumar et al. 2010	Metabolic regulation of Escherichia coli and its gdhA, glnL, gltB, D mutants under different carbon and nitrogen limitations in the continuous culture	ecoli	Nitrogen	0.2	NA	NA	8.22881	mmol gCDW-1 hr-1	2.81356	mmol gCDW-1 hr-1	0.55 protein of gCDW	14.9615	5.11556	4.2	0.249358	0.0852594	0.07
Kumar et al. 2010	Metabolic regulation of Escherichia coli and its gdhA, glnL, gltB, D mutants under different carbon and nitrogen limitations in the continuous culture	ecoli	Nitrogen	0.2	NA	NA	8.48305	mmol gCDW-1 hr-1	3.9322	mmol gCDW-1 hr-1	0.55 protein of gCDW	15.4237	7.14946	4.95	0.257062	0.119158	0.0825
Sukmarini et al. 2010	Metabolic regulation of Escherichia coli and its glnG and zwf mutants under nitrogen limitation	ecoli	Carbon	0.2	NA	NA	3.57	mmol gCDW-1 hr-1	0.15	mmol gCDW-1 hr-1	0.55 protein of gCDW	6.49091	0.272727	1.17	0.108182	0.00454545	0.0195
Sukmarini et al. 2010	Metabolic regulation of Escherichia coli and its glnG and zwf mutants under nitrogen limitation	ecoli	Nitrogen	0.2	NA	NA	6.53	mmol gCDW-1 hr-1	0.51	mmol gCDW-1 hr-1	0.55 protein of gCDW	11.8727	0.927273	2.29	0.197879	0.0154545	0.0381667
Kumar et al. 2011	Transcriptional regulation of main metabolic pathways of cyoA, cydB, fnr, and fur gene knockout Escherichia coli in C-limited and N-limited aerobic continuous cultures	ecoli	Carbon	0.2	NA	NA	6.74	mmol gCDW-1 hr-1	1.73	mmol gCDW-1 hr-1	0.55 protein of gCDW	12.2545	3.14545	3.09	0.204242	0.0524242	0.0515
Kumar et al. 2011	Transcriptional regulation of main metabolic pathways of cyoA, cydB, fnr, and fur gene knockout Escherichia coli in C-limited and N-limited aerobic continuous cultures	ecoli	Nitrogen	0.2	NA	NA	8.25	mmol gCDW-1 hr-1	2.82	mmol gCDW-1 hr-1	0.55 protein of gCDW	15	5.12727	4.21	0.25	0.0854545	0.0701667
Yao et al. 2011	Catabolic regulation analysis of Escherichia coli and its crp, mlc, mgsA, pgi and ptsG mutants	ecoli	Carbon	0.2	NA	NA	9.15	mmol gCDW-1 hr-1	0	mmol gCDW-1 hr-1	0.55 protein of gCDW	16.6364	0	2.77	0.277273	0	0.0461667
Yao et al. 2011	Catabolic regulation analysis of Escherichia coli and its crp, mlc, mgsA, pgi and ptsG mutants	ecoli	Carbon	0.4	NA	NA	11.61	mmol gCDW-1 hr-1	0.01	mmol gCDW-1 hr-1	0.55 protein of gCDW	21.1091	0.0181818	3.52	0.351818	0.00030303	0.0586667
Yao et al. 2011	Catabolic regulation analysis of Escherichia coli and its crp, mlc, mgsA, pgi and ptsG mutants	ecoli	Carbon	0.6	NA	NA	13.17	mmol gCDW-1 hr-1	0.88	mmol gCDW-1 hr-1	0.55 protein of gCDW	23.9455	1.6	4.52	0.399091	0.0266667	0.0753333
Yao et al. 2011	Catabolic regulation analysis of Escherichia coli and its crp, mlc, mgsA, pgi and ptsG mutants	ecoli	Carbon	0.7	NA	NA	15.83	mmol gCDW-1 hr-1	1.33	mmol gCDW-1 hr-1	0.55 protein of gCDW	28.7818	2.41818	5.6	0.479697	0.040303	0.0933333
Yang et al. 2003	Analysis of Escherichia coli Anaplerotic Metabolism and Its Regulation Mechanisms From the Metabolic Responses to Altered Dilution Rates and Phosphoenolpyruvate Carboxykinase Knockout	ecoli	Carbon	0.1	NA	NA	4.2	mmol gCDW-1 hr-1	0.14	mmol gCDW-1 hr-1	0.55 protein of gCDW	7.63636	0.254545	1.36	0.127273	0.00424242	0.0226667
Yang et al. 2003	Analysis of Escherichia coli Anaplerotic Metabolism and Its Regulation Mechanisms From the Metabolic Responses to Altered Dilution Rates and Phosphoenolpyruvate Carboxykinase Knockout	ecoli	Carbon	0.32	NA	NA	11.1	mmol gCDW-1 hr-1	0.39	mmol gCDW-1 hr-1	0.55 protein of gCDW	20.1818	0.709091	3.6	0.336364	0.0118182	0.06
Yang et al. 2003	Analysis of Escherichia coli Anaplerotic Metabolism and Its Regulation Mechanisms From the Metabolic Responses to Altered Dilution Rates and Phosphoenolpyruvate Carboxykinase Knockout	ecoli	Carbon	0.55	NA	NA	16.6	mmol gCDW-1 hr-1	0.561333	mmol gCDW-1 hr-1	0.55 protein of gCDW	30.1818	1.02061	5.37	0.50303	0.0170101	0.0895
Holms 1996	Flux analysis and control of the central metabolic pathways in Escherichia coli	ecoli	Carbon	0.94	NA	NA	15.72	mol /kg	5.2	mol / kg	0.55 protein of gCDW	30.4062	10.058	8.42	0.50677	0.167634	0.140333
Holms 1996	Flux analysis and control of the central metabolic pathways in Escherichia coli	ecoli	Carbon	0.88	NA	NA	14.3	mol /kg	4.05	mol / kg	0.55 protein of gCDW	29.5455	8.36777	7.71	0.492424	0.139463	0.1285
Holms 1996	Flux analysis and control of the central metabolic pathways in Escherichia coli	ecoli	Carbon	0.82	NA	NA	13.12	mol /kg	2.71	mol / kg	0.55 protein of gCDW	29.0909	6.00887	6.85	0.484848	0.100148	0.114167
Holms 1996	Flux analysis and control of the central metabolic pathways in Escherichia coli	ecoli	Carbon	0.81	NA	NA	11.9	mol /kg	2.26	mol / kg	0.55 protein of gCDW	26.7116	5.07295	6.14	0.445193	0.0845492	0.102333
Holms 1996	Flux analysis and control of the central metabolic pathways in Escherichia coli	ecoli	Carbon	0.72	NA	NA	10.83	mol /kg	0	mol / kg	0.55 protein of gCDW	27.3485	0	4.56	0.455808	0	0.076

### Sheet: yeast
Author	Title	Organism	Nutrient limitation	Growth Rate (h_1)	Oxygen Consumption	Oxygen Consumption Original Units	Carbon Dioxide	Carbon Dioxide Production Original Units	Ethanol Production	Ethanol Production Original Units	Total Proten Concentration (%, avg)	Oxygen Consumption (mmol gprotein-1 hr-1)	Ethanol Production (mmol gprotein-1 hr-1)	Glucose Consumption (mmol gprotein-1 hr-1)	Oxygen Consumption (umol mgprotein-1 min-1)	Ethanol Production (umol mgprotein-1 min-1)	Glucose Consumption (umol mgprotein-1 min-1)
Hoek et al., 1998	Effect of Specific Growth Rate on Fermentative Capacity of Baker’s Yeast	yeast	Carbon	0.025	0.8	mmol gDW-1 h-1	0.8	mmol gDW-1 h-1	0	mmol gDW-1 h-1	44	1.81818	0	0.30303	0.030303	0	0.00505051
Hoek et al., 1998	Effect of Specific Growth Rate on Fermentative Capacity of Baker’s Yeast	yeast	Carbon	0.05	1.3	mmol gDW-1 h-1	1.4	mmol gDW-1 h-1	0	mmol gDW-1 h-1	44	2.95455	0	0.492424	0.0492424	0	0.00820707
Hoek et al., 1998	Effect of Specific Growth Rate on Fermentative Capacity of Baker’s Yeast	yeast	Carbon	0.1	2.5	mmol gDW-1 h-1	2.7	mmol gDW-1 h-1	0	mmol gDW-1 h-1	44	5.68182	0	0.94697	0.094697	0	0.0157828
Hoek et al., 1998	Effect of Specific Growth Rate on Fermentative Capacity of Baker’s Yeast	yeast	Carbon	0.15	3.9	mmol gDW-1 h-1	4.2	mmol gDW-1 h-1	0	mmol gDW-1 h-1	44	8.86364	0	1.47727	0.147727	0	0.0246212
Hoek et al., 1998	Effect of Specific Growth Rate on Fermentative Capacity of Baker’s Yeast	yeast	Carbon	0.2	5.3	mmol gDW-1 h-1	5.7	mmol gDW-1 h-1	0	mmol gDW-1 h-1	44	12.0455	0	2.00758	0.200758	0	0.0334596
Hoek et al., 1998	Effect of Specific Growth Rate on Fermentative Capacity of Baker’s Yeast	yeast	Carbon	0.25	7	mmol gDW-1 h-1	7.5	mmol gDW-1 h-1	0	mmol gDW-1 h-1	44	15.9091	0	2.65152	0.265152	0	0.0441919
Hoek et al., 1998	Effect of Specific Growth Rate on Fermentative Capacity of Baker’s Yeast	yeast	Carbon	0.28	7.4	mmol gDW-1 h-1	8	mmol gDW-1 h-1	0.11	mmol gDW-1 h-1	44	16.8182	0.25	2.92803	0.280303	0.00416667	0.0488005
Hoek et al., 1998	Effect of Specific Growth Rate on Fermentative Capacity of Baker’s Yeast	yeast	Carbon	0.3	6.1	mmol gDW-1 h-1	8.8	mmol gDW-1 h-1	2.3	mmol gDW-1 h-1	44	13.8636	5.22727	4.92424	0.231061	0.0871212	0.0820707
Hoek et al., 1998	Effect of Specific Growth Rate on Fermentative Capacity of Baker’s Yeast	yeast	Carbon	0.35	5.1	mmol gDW-1 h-1	14.9	mmol gDW-1 h-1	9.5	mmol gDW-1 h-1	44	11.5909	21.5909	12.7273	0.193182	0.359848	0.212121
Hoek et al., 1998	Effect of Specific Growth Rate on Fermentative Capacity of Baker’s Yeast	yeast	Carbon	0.4	3.7	mmol gDW-1 h-1	18.9	mmol gDW-1 h-1	13.9	mmol gDW-1 h-1	44	8.40909	31.5909	17.197	0.140152	0.526515	0.286616
Canelas et al. 2011	An in vivo data-driven framework for classification and quantification of enzyme kinetics and determination of apparent thermodynamic data	yeast	Carbon	0.02	0.697	mmol gDW-1 h-1	0.733	mmol gDW-1 h-1	0	mmol gDW-1 h-1	44	1.58514	0	0.264189	0.0264189	0	0.00440316
Canelas et al. 2011	An in vivo data-driven framework for classification and quantification of enzyme kinetics and determination of apparent thermodynamic data	yeast	Carbon	0.05	1.524	mmol gDW-1 h-1	1.587	mmol gDW-1 h-1	0	mmol gDW-1 h-1	44	3.46267	0	0.577112	0.0577112	0	0.00961853
Canelas et al. 2011	An in vivo data-driven framework for classification and quantification of enzyme kinetics and determination of apparent thermodynamic data	yeast	Carbon	0.1	2.73	mmol gDW-1 h-1	2.844	mmol gDW-1 h-1	0	mmol gDW-1 h-1	44	6.20556	0	1.03426	0.103426	0	0.0172377
Canelas et al. 2011	An in vivo data-driven framework for classification and quantification of enzyme kinetics and determination of apparent thermodynamic data	yeast	Carbon	0.2	5.072	mmol gDW-1 h-1	5.307	mmol gDW-1 h-1	0	mmol gDW-1 h-1	44	11.5269	0	1.92114	0.192114	0	0.032019
Canelas et al. 2011	An in vivo data-driven framework for classification and quantification of enzyme kinetics and determination of apparent thermodynamic data	yeast	Carbon	0.3	6.783	mmol gDW-1 h-1	10.032	mmol gDW-1 h-1	3.24	mmol gDW-1 h-1	44	15.415	7.36251	6.25043	0.256917	0.122709	0.104174
Canelas et al. 2011	An in vivo data-driven framework for classification and quantification of enzyme kinetics and determination of apparent thermodynamic data	yeast	Carbon	0.325	6.832	mmol gDW-1 h-1	11.355	mmol gDW-1 h-1	4.409	mmol gDW-1 h-1	44	15.5273	10.0196	7.59769	0.258789	0.166994	0.126628
Canelas et al. 2011	An in vivo data-driven framework for classification and quantification of enzyme kinetics and determination of apparent thermodynamic data	yeast	Carbon	0.35	5.005	mmol gDW-1 h-1	13.999	mmol gDW-1 h-1	8.712	mmol gDW-1 h-1	44	11.3759	19.7992	11.7956	0.189599	0.329987	0.196593
Canelas et al. 2011	An in vivo data-driven framework for classification and quantification of enzyme kinetics and determination of apparent thermodynamic data	yeast	Carbon	0.375	4.191	mmol gDW-1 h-1	18.077	mmol gDW-1 h-1	14.907	mmol gDW-1 h-1	44	9.52428	33.8806	18.5277	0.158738	0.564676	0.308794
Elsemman et al., 2022	Whole-cell modeling in yeast predicts compartment-specific proteome constraints that drive metabolic strategies	yeast	Carbon	0.196	5.465	mmol gDW-1 h-1	5.53	mmol gDW-1 h-1	0	mmol gDW-1 h-1	44	12.4214	0	2.07024	0.207024	0	0.034504
Elsemman et al., 2022	Whole-cell modeling in yeast predicts compartment-specific proteome constraints that drive metabolic strategies	yeast	Carbon	0.202	5.499	mmol gDW-1 h-1	5.6	mmol gDW-1 h-1	0	mmol gDW-1 h-1	44	12.4987	0	2.08312	0.208312	0	0.0347187
Elsemman et al., 2022	Whole-cell modeling in yeast predicts compartment-specific proteome constraints that drive metabolic strategies	yeast	Carbon	0.229	5.998	mmol gDW-1 h-1	5.949	mmol gDW-1 h-1	0	mmol gDW-1 h-1	44	13.6314	0	2.2719	0.22719	0	0.0378651
Elsemman et al., 2022	Whole-cell modeling in yeast predicts compartment-specific proteome constraints that drive metabolic strategies	yeast	Carbon	0.225	5.937	mmol gDW-1 h-1	5.956	mmol gDW-1 h-1	0	mmol gDW-1 h-1	44	13.4926	0	2.24877	0.224877	0	0.0374795
Elsemman et al., 2022	Whole-cell modeling in yeast predicts compartment-specific proteome constraints that drive metabolic strategies	yeast	Carbon	0.268	6.85	mmol gDW-1 h-1	7.376	mmol gDW-1 h-1	0	mmol gDW-1 h-1	44	15.5687	0	2.59478	0.259478	0	0.0432464
Elsemman et al., 2022	Whole-cell modeling in yeast predicts compartment-specific proteome constraints that drive metabolic strategies	yeast	Carbon	0.273	7.737	mmol gDW-1 h-1	8.345	mmol gDW-1 h-1	0	mmol gDW-1 h-1	44	17.5844	0	2.93074	0.293074	0	0.0488456
Elsemman et al., 2022	Whole-cell modeling in yeast predicts compartment-specific proteome constraints that drive metabolic strategies	yeast	Carbon	0.303	7.535	mmol gDW-1 h-1	8.164	mmol gDW-1 h-1	1.166	mmol gDW-1 h-1	44	17.125	2.64989	4.1791	0.285416	0.0441648	0.0696517
Elsemman et al., 2022	Whole-cell modeling in yeast predicts compartment-specific proteome constraints that drive metabolic strategies	yeast	Carbon	0.302	7.071	mmol gDW-1 h-1	8.03	mmol gDW-1 h-1	1.906	mmol gDW-1 h-1	44	16.071	4.33199	4.8445	0.26785	0.0721999	0.0807416
Elsemman et al., 2022	Whole-cell modeling in yeast predicts compartment-specific proteome constraints that drive metabolic strategies	yeast	Carbon	0.3	6.233	mmol gDW-1 h-1	7.804	mmol gDW-1 h-1	3.028	mmol gDW-1 h-1	44	14.1653	6.88118	5.80148	0.236089	0.114686	0.0966913
Elsemman et al., 2022	Whole-cell modeling in yeast predicts compartment-specific proteome constraints that drive metabolic strategies	yeast	Carbon	0.3	6.322	mmol gDW-1 h-1	7.886	mmol gDW-1 h-1	2.877	mmol gDW-1 h-1	44	14.3688	6.5381	5.66384	0.239479	0.108968	0.0943974
Elsemman et al., 2022	Whole-cell modeling in yeast predicts compartment-specific proteome constraints that drive metabolic strategies	yeast	Carbon	0.316	7.693	mmol gDW-1 h-1	8.838	mmol gDW-1 h-1	1.415	mmol gDW-1 h-1	44	17.483	3.21521	4.52144	0.291384	0.0535868	0.0753573
Elsemman et al., 2022	Whole-cell modeling in yeast predicts compartment-specific proteome constraints that drive metabolic strategies	yeast	Carbon	0.32	7.384	mmol gDW-1 h-1	8.845	mmol gDW-1 h-1	1.843	mmol gDW-1 h-1	44	16.7829	4.18841	4.89135	0.279715	0.0698068	0.0815226
Elsemman et al., 2022	Whole-cell modeling in yeast predicts compartment-specific proteome constraints that drive metabolic strategies	yeast	Carbon	0.32	5.843	mmol gDW-1 h-1	7.978	mmol gDW-1 h-1	4.942	mmol gDW-1 h-1	44	13.2795	11.2312	7.82884	0.221325	0.187186	0.130481
Elsemman et al., 2022	Whole-cell modeling in yeast predicts compartment-specific proteome constraints that drive metabolic strategies	yeast	Carbon	0.32	5.65	mmol gDW-1 h-1	7.919	mmol gDW-1 h-1	5.405	mmol gDW-1 h-1	44	12.8416	12.2835	8.282	0.214026	0.204724	0.138033
Elsemman et al., 2022	Whole-cell modeling in yeast predicts compartment-specific proteome constraints that drive metabolic strategies	yeast	Carbon	0.337	5.301	mmol gDW-1 h-1	8.184	mmol gDW-1 h-1	7.226	mmol gDW-1 h-1	44	12.0476	16.4223	10.2191	0.200793	0.273705	0.170318
Elsemman et al., 2022	Whole-cell modeling in yeast predicts compartment-specific proteome constraints that drive metabolic strategies	yeast	Carbon	0.34	4.709	mmol gDW-1 h-1	7.949	mmol gDW-1 h-1	8.587	mmol gDW-1 h-1	44	10.7016	19.5163	11.5417	0.178359	0.325272	0.192362
Yu et al., 2020	Nitrogen limitation reveals large reserves in metabolic and translational capacities of yeast	yeast	Carbon	0.4	6.211	mmol gDW-1 h-1	5.794	mmol gDW-1 h-1	0	mmol gDW-1 h-1	44	14.1159	0	2.35265	0.235265	0	0.0392109
Yu et al., 2020	Nitrogen limitation reveals large reserves in metabolic and translational capacities of yeast	yeast	Carbon	0.4	6.798	mmol gDW-1 h-1	6.312	mmol gDW-1 h-1	0	mmol gDW-1 h-1	44	15.45	0	2.575	0.2575	0	0.0429167
Yu et al., 2020	Nitrogen limitation reveals large reserves in metabolic and translational capacities of yeast	yeast	Carbon	0.4	6.66	mmol gDW-1 h-1	10.849	mmol gDW-1 h-1	3.472	mmol gDW-1 h-1	44	15.1364	7.89091	6.46818	0.252273	0.131515	0.107803
Yu et al., 2020	Nitrogen limitation reveals large reserves in metabolic and translational capacities of yeast	yeast	Carbon	0.4	7.546	mmol gDW-1 h-1	10.86	mmol gDW-1 h-1	3.572	mmol gDW-1 h-1	44	17.15	8.11818	6.91742	0.285833	0.135303	0.11529
Yu et al., 2020	Nitrogen limitation reveals large reserves in metabolic and translational capacities of yeast	yeast	Carbon	0.4	7.454	mmol gDW-1 h-1	10.117	mmol gDW-1 h-1	3.648	mmol gDW-1 h-1	44	16.9409	8.29091	6.96894	0.282348	0.138182	0.116149
Yu et al., 2020	Nitrogen limitation reveals large reserves in metabolic and translational capacities of yeast	yeast	Carbon	0.4	6.866	mmol gDW-1 h-1	10.241	mmol gDW-1 h-1	4.738	mmol gDW-1 h-1	44	15.6045	10.7682	7.98485	0.260076	0.17947	0.133081
Yu et al., 2020	Nitrogen limitation reveals large reserves in metabolic and translational capacities of yeast	yeast	Nitrogen	0.4	4.978	mmol gDW-1 h-1	9.543	mmol gDW-1 h-1	4.839	mmol gDW-1 h-1	44	11.3136	10.9977	7.38447	0.188561	0.183295	0.123074
Yu et al., 2020	Nitrogen limitation reveals large reserves in metabolic and translational capacities of yeast	yeast	Nitrogen	0.4	4.823	mmol gDW-1 h-1	9.725	mmol gDW-1 h-1	4.877	mmol gDW-1 h-1	44	10.9614	11.0841	7.36894	0.182689	0.184735	0.122816
Xia et al., 2021	Proteome allocations change linearly with the specific growth rate of Saccharomyces cerevisiae under glucose limitation	yeast	Carbon	0.0279793	0.952381	mmole gCDW-1 h-1	0.952381	mmole gCDW-1 h-1	0	mmole gCDW-1 h-1	29.9	2.1645	0	0.36075	0.036075	0	0.00601251
Xia et al., 2021	Proteome allocations change linearly with the specific growth rate of Saccharomyces cerevisiae under glucose limitation	yeast	Carbon	0.0450777	1.53846	mmole gCDW-1 h-1	1.56777	mmole gCDW-1 h-1	0	mmole gCDW-1 h-1	31.2	3.4965	0	0.582751	0.0582751	0	0.00971251
Xia et al., 2021	Proteome allocations change linearly with the specific growth rate of Saccharomyces cerevisiae under glucose limitation	yeast	Carbon	0.102591	2.41758	mmole gCDW-1 h-1	2.68132	mmole gCDW-1 h-1	0	mmole gCDW-1 h-1	37.1	5.49451	0	0.915751	0.0915751	0	0.0152625
Xia et al., 2021	Proteome allocations change linearly with the specific growth rate of Saccharomyces cerevisiae under glucose limitation	yeast	Carbon	0.152332	4.05861	mmole gCDW-1 h-1	3.85348	mmole gCDW-1 h-1	0	mmole gCDW-1 h-1	41.9	9.22411	0	1.53735	0.153735	0	0.0256225
Xia et al., 2021	Proteome allocations change linearly with the specific growth rate of Saccharomyces cerevisiae under glucose limitation	yeast	Carbon	0.214508	5.64103	mmole gCDW-1 h-1	5.90476	mmole gCDW-1 h-1	0.014652	mmole gCDW-1 h-1	32	12.8205	0.0333	2.1534	0.213675	0.000555001	0.03589
Xia et al., 2021	Proteome allocations change linearly with the specific growth rate of Saccharomyces cerevisiae under glucose limitation	yeast	Carbon	0.254404	5.90476	mmole gCDW-1 h-1	6.78388	mmole gCDW-1 h-1	0	mmole gCDW-1 h-1	37.8	13.4199	0	2.23665	0.223665	0	0.0372775
Xia et al., 2021	Proteome allocations change linearly with the specific growth rate of Saccharomyces cerevisiae under glucose limitation	yeast	Carbon	0.283938	7.98535	mmole gCDW-1 h-1	8.54212	mmole gCDW-1 h-1	0	mmole gCDW-1 h-1	39.1	18.1485	0	3.02475	0.302475	0	0.0504126
Xia et al., 2021	Proteome allocations change linearly with the specific growth rate of Saccharomyces cerevisiae under glucose limitation	yeast	Carbon	0.333679	9.62637	mmole gCDW-1 h-1	12.2344	mmole gCDW-1 h-1	2.15385	mmole gCDW-1 h-1	41.9	21.8781	4.8951	6.09391	0.364635	0.0815851	0.101565
Xia et al., 2021	Proteome allocations change linearly with the specific growth rate of Saccharomyces cerevisiae under glucose limitation	yeast	Carbon	0.378238	9.59707	mmole gCDW-1 h-1	14.3736	mmole gCDW-1 h-1	5.78755	mmole gCDW-1 h-1	39.1	21.8115	13.1535	10.212	0.363525	0.219225	0.1702
Kumar et al., 2021	Adaptation of central metabolite pools to variations in growth rate and cultivation conditions in Saccharomyces cerevisiae	yeast	Carbon	0.0602041	2.42	mmol gDCW-1 h-1			0	g gCDW-1 hr-1	44	5.5	0	0.916667	0.0916667	0	0.0152778
Kumar et al., 2021	Adaptation of central metabolite pools to variations in growth rate and cultivation conditions in Saccharomyces cerevisiae	yeast	Carbon	0.121429	3.47	mmol gDCW-1 h-1			0	g gCDW-1 hr-1	44	7.88636	0	1.31439	0.131439	0	0.0219066
Kumar et al., 2021	Adaptation of central metabolite pools to variations in growth rate and cultivation conditions in Saccharomyces cerevisiae	yeast	Carbon	0.190816	7.51	mmol gDCW-1 h-1			0	g gCDW-1 hr-1	44	17.0682	0	2.8447	0.28447	0	0.0474116
Kumar et al., 2021	Adaptation of central metabolite pools to variations in growth rate and cultivation conditions in Saccharomyces cerevisiae	yeast	Carbon	0.239796	8.11	mmol gDCW-1 h-1			0	g gCDW-1 hr-1	44	18.4318	0	3.07197	0.307197	0	0.0511995
Kumar et al., 2021	Adaptation of central metabolite pools to variations in growth rate and cultivation conditions in Saccharomyces cerevisiae	yeast	Carbon	0.319388	10.5	mmol gDCW-1 h-1			0	g gCDW-1 hr-1	44	23.8636	0	3.97727	0.397727	0	0.0662879
Kumar et al., 2021	Adaptation of central metabolite pools to variations in growth rate and cultivation conditions in Saccharomyces cerevisiae	yeast	Carbon	0.120513	3.35	mmol gDCW-1 h-1			0	g gCDW-1 hr-1	44	7.61364	0	1.26894	0.126894	0	0.021149
Kumar et al., 2021	Adaptation of central metabolite pools to variations in growth rate and cultivation conditions in Saccharomyces cerevisiae	yeast	Carbon	0.260256	5.6	mmol gDCW-1 h-1			0	g gCDW-1 hr-1	44	12.7273	0	2.12121	0.212121	0	0.0353535
Kumar et al., 2021	Adaptation of central metabolite pools to variations in growth rate and cultivation conditions in Saccharomyces cerevisiae	yeast	Carbon	0.351282	10.1	mmol gDCW-1 h-1			0.57	g gCDW-1 hr-1	44	22.9545	28.1193	17.8854	0.382576	0.468654	0.29809
Kumar et al., 2021	Adaptation of central metabolite pools to variations in growth rate and cultivation conditions in Saccharomyces cerevisiae	yeast	Carbon	0.410256	9.37	mmol gDCW-1 h-1			1.31	g gCDW-1 hr-1	44	21.2955	64.625	35.8617	0.354924	1.07708	0.597696
Kumar et al., 2021	Adaptation of central metabolite pools to variations in growth rate and cultivation conditions in Saccharomyces cerevisiae	yeast	Nitrogen	0.06	3.23	mmol gDCW-1 h-1			0.12	g gCDW-1 hr-1	44	7.34091	5.91985	4.18341	0.122348	0.0986641	0.0697235
Kumar et al., 2021	Adaptation of central metabolite pools to variations in growth rate and cultivation conditions in Saccharomyces cerevisiae	yeast	Nitrogen	0.12	4.14	mmol gDCW-1 h-1			0.23	g gCDW-1 hr-1	44	9.40909	11.3464	7.24137	0.156818	0.189106	0.120689
Kumar et al., 2021	Adaptation of central metabolite pools to variations in growth rate and cultivation conditions in Saccharomyces cerevisiae	yeast	Nitrogen	0.19	5.84	mmol gDCW-1 h-1			0.39	g gCDW-1 hr-1	44	13.2727	19.2395	11.8319	0.221212	0.320658	0.197198
Kumar et al., 2021	Adaptation of central metabolite pools to variations in growth rate and cultivation conditions in Saccharomyces cerevisiae	yeast	Nitrogen	0.24	6.76	mmol gDCW-1 h-1			0.56	g gCDW-1 hr-1	44	15.3636	27.6259	16.3736	0.256061	0.460432	0.272893
Kumar et al., 2021	Adaptation of central metabolite pools to variations in growth rate and cultivation conditions in Saccharomyces cerevisiae	yeast	Nitrogen	0.32	8.04	mmol gDCW-1 h-1			1.03	g gCDW-1 hr-1	44	18.2727	50.812	28.4515	0.304545	0.846867	0.474191
Kumar et al., 2021	Adaptation of central metabolite pools to variations in growth rate and cultivation conditions in Saccharomyces cerevisiae	yeast	Nitrogen	0.34	9.52	mmol gDCW-1 h-1			1.39	g gCDW-1 hr-1	44	21.6364	68.5715	37.8918	0.360606	1.14286	0.631531
Kumar et al., 2021	Adaptation of central metabolite pools to variations in growth rate and cultivation conditions in Saccharomyces cerevisiae	yeast	Phosphorous	0.0602564	11	mmol gDCW-1 h-1			0.28	g gCDW-1 hr-1	44	25	13.813	11.0732	0.416667	0.230216	0.184553
Kumar et al., 2021	Adaptation of central metabolite pools to variations in growth rate and cultivation conditions in Saccharomyces cerevisiae	yeast	Phosphorous	0.120256	10.6	mmol gDCW-1 h-1			0.65	g gCDW-1 hr-1	44	24.0909	32.0658	20.0481	0.401515	0.53443	0.334134
Kumar et al., 2021	Adaptation of central metabolite pools to variations in growth rate and cultivation conditions in Saccharomyces cerevisiae	yeast	Phosphorous	0.180256	7.55	mmol gDCW-1 h-1			1.41	g gCDW-1 hr-1	44	17.1591	69.5582	37.6389	0.285985	1.1593	0.627316
Larson et al. 1995	Metabolic uncoupling in Saccharomyces cerevisiae	yeast	Nitrogen	0.0503779	1.04878	mmol gDCW-1 h-1			0	mmol gDCW-1 h-1		2.38359	0	0.397265	0.0397265	0	0.00662109
Larson et al. 1995	Metabolic uncoupling in Saccharomyces cerevisiae	yeast	Nitrogen	0.0704261	3.14634	mmol gDCW-1 h-2			0	mmol gDCW-1 h-2		7.15078	0	1.1918	0.11918	0	0.0198633
Larson et al. 1995	Metabolic uncoupling in Saccharomyces cerevisiae	yeast	Nitrogen	0.100549	3.45122	mmol gDCW-1 h-3			0.92	mmol gDCW-1 h-3		7.84368	2.09091	2.35273	0.130728	0.0348485	0.0392122
Larson et al. 1995	Metabolic uncoupling in Saccharomyces cerevisiae	yeast	Nitrogen	0.130721	3.86585	mmol gDCW-1 h-4			2.84	mmol gDCW-1 h-4		8.78603	6.45455	4.69161	0.146434	0.107576	0.0781935
Larson et al. 1995	Metabolic uncoupling in Saccharomyces cerevisiae	yeast	Nitrogen	0.160924	4.13415	mmol gDCW-1 h-5			5.4	mmol gDCW-1 h-5		9.39579	12.2727	7.70233	0.156596	0.204545	0.128372
Larson et al. 1995	Metabolic uncoupling in Saccharomyces cerevisiae	yeast	Nitrogen	0.190617	3.90244	mmol gDCW-1 h-6			7.76	mmol gDCW-1 h-6		8.86918	17.6364	10.2964	0.14782	0.293939	0.171606
Larson et al. 1995	Metabolic uncoupling in Saccharomyces cerevisiae	yeast	Nitrogen	0.220826	3.91463	mmol gDCW-1 h-7			10.44	mmol gDCW-1 h-7		8.8969	23.7273	13.3465	0.148282	0.395455	0.222441
Larson et al. 1995	Metabolic uncoupling in Saccharomyces cerevisiae	yeast	Nitrogen	0.240938	3.4878	mmol gDCW-1 h-8			11.68	mmol gDCW-1 h-8		7.92683	26.5455	14.5939	0.132114	0.442424	0.243231
Larson et al. 1995	Metabolic uncoupling in Saccharomyces cerevisiae	yeast	Nitrogen	0.300744	3.40244	mmol gDCW-1 h-9			14.8	mmol gDCW-1 h-9		7.73282	33.6364	18.107	0.12888	0.560606	0.301783
Larson et al. 1995	Metabolic uncoupling in Saccharomyces cerevisiae	yeast	Nitrogen	0.331396	4.41463	mmol gDCW-1 h-10			16.32	mmol gDCW-1 h-10		10.0333	37.0909	20.2177	0.167221	0.618182	0.336961
Larson et al. 1995	Metabolic uncoupling in Saccharomyces cerevisiae	yeast	Nitrogen	0.0498727	0.865854	mmol gDCW-1 h-11			0	mmol gDCW-1 h-11		1.96785	0	0.327975	0.0327975	0	0.00546625
Larson et al. 1995	Metabolic uncoupling in Saccharomyces cerevisiae	yeast	Nitrogen	0.0799499	1.43902	mmol gDCW-1 h-12			0	mmol gDCW-1 h-12		3.27051	0	0.545085	0.0545085	0	0.00908475
Larson et al. 1995	Metabolic uncoupling in Saccharomyces cerevisiae	yeast	Nitrogen	0.111531	2.86585	mmol gDCW-1 h-13			0	mmol gDCW-1 h-13		6.5133	0	1.08555	0.108555	0	0.0180925
Larson et al. 1995	Metabolic uncoupling in Saccharomyces cerevisiae	yeast	Nitrogen	0.140616	4.43902	mmol gDCW-1 h-14			0.24	mmol gDCW-1 h-14		10.0887	0.545455	1.95418	0.168145	0.00909091	0.0325696
Larson et al. 1995	Metabolic uncoupling in Saccharomyces cerevisiae	yeast	Nitrogen	0.170254	5.0122	mmol gDCW-1 h-15			1.52	mmol gDCW-1 h-15		11.3914	3.45455	3.62583	0.189856	0.0575758	0.0604305
Larson et al. 1995	Metabolic uncoupling in Saccharomyces cerevisiae	yeast	Nitrogen	0.200409	5.09756	mmol gDCW-1 h-16			3.12	mmol gDCW-1 h-16		11.5854	7.09091	5.47635	0.193089	0.118182	0.0912725
Larson et al. 1995	Metabolic uncoupling in Saccharomyces cerevisiae	yeast	Nitrogen	0.230598	4.85366	mmol gDCW-1 h-17			5.4	mmol gDCW-1 h-17		11.031	12.2727	7.97487	0.183851	0.204545	0.132915
Larson et al. 1995	Metabolic uncoupling in Saccharomyces cerevisiae	yeast	Nitrogen	0.27034	4.26829	mmol gDCW-1 h-18			8.24	mmol gDCW-1 h-18		9.70067	18.7273	10.9804	0.161678	0.312121	0.183007
Larson et al. 1995	Metabolic uncoupling in Saccharomyces cerevisiae	yeast	Nitrogen	0.290522	4.2439	mmol gDCW-1 h-19			10.88	mmol gDCW-1 h-19		9.64523	24.7273	13.9712	0.160754	0.412121	0.232853
Larson et al. 1995	Metabolic uncoupling in Saccharomyces cerevisiae	yeast	Nitrogen	0.361365	4.28049	mmol gDCW-1 h-20			14.2	mmol gDCW-1 h-20		9.72838	32.2727	17.7578	0.16214	0.537879	0.295963
Larson et al. 1995	Metabolic uncoupling in Saccharomyces cerevisiae	yeast	Carbon	0.0609023	1.34146	mmol gDCW-1 h-21			0	mmol gDCW-1 h-21		3.04878	0	0.50813	0.050813	0	0.00846883
Larson et al. 1995	Metabolic uncoupling in Saccharomyces cerevisiae	yeast	Carbon	0.0849604	1.69512	mmol gDCW-1 h-22			0	mmol gDCW-1 h-22		3.85255	0	0.642092	0.0642092	0	0.0107015
Larson et al. 1995	Metabolic uncoupling in Saccharomyces cerevisiae	yeast	Carbon	0.121053	2.73171	mmol gDCW-1 h-23			0	mmol gDCW-1 h-23		6.20843	0	1.03474	0.103474	0	0.0172456
Larson et al. 1995	Metabolic uncoupling in Saccharomyces cerevisiae	yeast	Carbon	0.140602	3.60976	mmol gDCW-1 h-24			0	mmol gDCW-1 h-24		8.20399	0	1.36733	0.136733	0	0.0227889
Larson et al. 1995	Metabolic uncoupling in Saccharomyces cerevisiae	yeast	Carbon	0.170175	4.5122	mmol gDCW-1 h-25			0	mmol gDCW-1 h-25		10.255	0	1.70916	0.170916	0	0.0284861
Larson et al. 1995	Metabolic uncoupling in Saccharomyces cerevisiae	yeast	Carbon	0.200269	5.39024	mmol gDCW-1 h-26			0.32	mmol gDCW-1 h-26		12.2506	0.727273	2.4054	0.204176	0.0121212	0.0400899
Larson et al. 1995	Metabolic uncoupling in Saccharomyces cerevisiae	yeast	Carbon	0.225903	5.65854	mmol gDCW-1 h-27			1.72	mmol gDCW-1 h-27		12.8603	3.90909	4.09793	0.214339	0.0651515	0.0682988
Larson et al. 1995	Metabolic uncoupling in Saccharomyces cerevisiae	yeast	Carbon	0.260074	5.69512	mmol gDCW-1 h-28			3.44	mmol gDCW-1 h-28		12.9435	7.81818	6.06633	0.215724	0.130303	0.101106
Larson et al. 1995	Metabolic uncoupling in Saccharomyces cerevisiae	yeast	Carbon	0.300351	6.02439	mmol gDCW-1 h-29			6.96	mmol gDCW-1 h-29		13.6918	15.8182	10.1911	0.228197	0.263636	0.169851
Larson et al. 1995	Metabolic uncoupling in Saccharomyces cerevisiae	yeast	Carbon	0.351769	5.17073	mmol gDCW-1 h-30			12.76	mmol gDCW-1 h-30		11.7517	29	16.4586	0.195861	0.483333	0.27431

### Sheet: mammalian
Author	Title	Organism	Cell Type	Oxygen Consumption	Oxygen Consumption Original Units	Lactate Production	Lactate Production Original Units	notes on conversion	Oxygen Consumption (mmol gprotein-1 hr-1)	Lactate Production (mmol gprotein-1 hr-1)	Glucose Consumption (mmol gprotein-1 hr-1)	Oxygen Consumption (umol mgprotein-1 min-1)	Lactate Production (umol mgprotein-1 min-1)	Glucose Consumption (umol mgprotein-1 min-1)
Wu, et al. 2016	Lactic acidosis switches cancer cells from aerobic glycolysis back to dominant oxidative phosphorylation	mammalian	SiHa	11.8	pmoles O2 min-1 1e4 cells-1	19.3	pmoles lactate min-1 1e4 cells-1	300 pg protein per cell	0.236	0.386	0.232333	0.00393333	0.00643333	0.00387222
Wu, et al. 2016	Lactic acidosis switches cancer cells from aerobic glycolysis back to dominant oxidative phosphorylation	mammalian	Bcap37	10.8	pmoles O2 min-1 1e4 cells-1	22.4	pmoles lactate min-1 1e4 cells-1	300 pg protein per cell	0.216	0.448	0.26	0.0036	0.00746667	0.00433333
Wu, et al. 2016	Lactic acidosis switches cancer cells from aerobic glycolysis back to dominant oxidative phosphorylation	mammalian	4T1	9.29	pmoles O2 min-1 1e4 cells-1	20.4	pmoles lactate min-1 1e4 cells-1	300 pg protein per cell	0.1858	0.408	0.234967	0.00309667	0.0068	0.00391611
Wu, et al. 2016	Lactic acidosis switches cancer cells from aerobic glycolysis back to dominant oxidative phosphorylation	mammalian	H1299	22.2	pmoles O2 min-1 1e4 cells-1	54.4	pmoles lactate min-1 1e4 cells-1	300 pg protein per cell	0.444	1.088	0.618	0.0074	0.0181333	0.0103
Wu, et al. 2016	Lactic acidosis switches cancer cells from aerobic glycolysis back to dominant oxidative phosphorylation	mammalian	HepG2	9.7	pmoles O2 min-1 1e4 cells-1	33.9	pmoles lactate min-1 1e4 cells-1	300 pg protein per cell	0.194	0.678	0.371333	0.00323333	0.0113	0.00618889
Wu, et al. 2016	Lactic acidosis switches cancer cells from aerobic glycolysis back to dominant oxidative phosphorylation	mammalian	SW620	8.11	pmoles O2 min-1 1e4 cells-1	33.93	pmoles lactate min-1 1e4 cells-1	300 pg protein per cell	0.1622	0.6786	0.366333	0.00270333	0.01131	0.00610556
Wu, et al. 2016	Lactic acidosis switches cancer cells from aerobic glycolysis back to dominant oxidative phosphorylation	mammalian	HeLa	14.3	pmoles O2 min-1 1e4 cells-1	62.9	pmoles lactate min-1 1e4 cells-1	300 pg protein per cell	0.286	1.258	0.676667	0.00476667	0.0209667	0.0112778
Wu, et al. 2016	Lactic acidosis switches cancer cells from aerobic glycolysis back to dominant oxidative phosphorylation	mammalian	SKBR3	13.4	pmoles O2 min-1 1e4 cells-1	69.4	pmoles lactate min-1 1e4 cells-1	300 pg protein per cell	0.268	1.388	0.738667	0.00446667	0.0231333	0.0123111
Wu, et al. 2016	Lactic acidosis switches cancer cells from aerobic glycolysis back to dominant oxidative phosphorylation	mammalian	A549	6.63	pmoles O2 min-1 1e4 cells-1	38.9	pmoles lactate min-1 1e4 cells-1	300 pg protein per cell	0.1326	0.778	0.4111	0.00221	0.0129667	0.00685167
Guppy, et al. 1993	The role of the Crabtree effect and an endogenous fuel in the energy metabolism of resting and proliferating thymocytes	mammalian	thymocytes	165	umol hr-1 10^10 cells-1	37.2	umol hr-1 10^10 cells-1	300 pg protein per cell	0.055	0.0124	0.0153667	0.000916667	0.000206667	0.000256111
Guppy, et al. 1993	The role of the Crabtree effect and an endogenous fuel in the energy metabolism of resting and proliferating thymocytes	mammalian	thymocytes	362	umol hr-1 10^10 cells-1	1320	umol hr-1 10^10 cells-1	300 pg protein per cell	0.120667	0.44	0.240111	0.00201111	0.00733333	0.00400185
DeBerardinis et al. 2007	Beyond aerobic glycolysis: Transformed cells can engage in glutamine metabolism that exceeds that requirement for protein and nucleotide synthesis	mammalian	SF188	68	umol hr-1 10^9 cells-1	368	umol hr-1 10^9 cells-1	300 pg protein per cell	0.22	1.22	0.646667	0.00366667	0.0203333	0.0107778
Kauppinen et al. 1988	Glucose deprivation depolarizes plasma membrane of cultured astrocytes and collapses transmembrane potassium and glutamate gradients	mammalian	primary astrocytes	7.5	nmol min-1 mgprotein-1	2.1	nmol min-1 mgprotein-1	300 pg protein per cell	0.45	0.126	0.138	0.0075	0.0021	0.0023
Hitosugi et al. 2010	Tyrosine Phosphorylation Inhibits PKM2 to Promote the Warburg Effect and Tumor Growth	mammalian	H1299 WT	2.83	nmol 1e6 cells-1 min-1	1.28	nmol 1e6 cells-1 min-1	300 pg protein per cell	0.566	0.256	0.222333	0.00943333	0.00426667	0.00370556
Hitosugi et al. 2010	Tyrosine Phosphorylation Inhibits PKM2 to Promote the Warburg Effect and Tumor Growth	mammalian	H1299 Y105F	3.75	nmol 1e6 cells-1 min-1	0.98	nmol 1e6 cells-1 min-1	300 pg protein per cell	0.75	0.196	0.223	0.0125	0.00326667	0.00371667
Goldstein et al. 1982	Energy Metabolism in Cultured Human Fibroblasts During Aging In Vitro	mammalian	human fibroblasts A2 young	71.8	nmol hr-1 mgprotein-1	65.2	nmol day-1 mgprotein-1	300 pg protein per cell	0.0718	0.00271667	0.013325	0.00119667	4.52778e-05	0.000222083
Goldstein et al. 1982	Energy Metabolism in Cultured Human Fibroblasts During Aging In Vitro	mammalian	human fibroblasts A2 old	75.2	nmol hr-1 mgprotein-1	85.8	nmol day-1 mgprotein-1	300 pg protein per cell	0.0752	0.003575	0.0143208	0.00125333	5.95833e-05	0.000238681
Goldstein et al. 1982	Energy Metabolism in Cultured Human Fibroblasts During Aging In Vitro	mammalian	human fibroblasts P18	68.5	nmol hr-1 mgprotein-1	132.6	nmol day-1 mgprotein-1	300 pg protein per cell	0.0685	0.005525	0.0141792	0.00114167	9.20833e-05	0.000236319
Miceli et al. 1990	Glucose uptake, hexose monophosphate shunt activity, and oxygen consumption in cultured human retinal pigment epithelial cells	mammalian	Retinal pigment epithelium	14.5	nmoles O/min/mg protein	20	nmoles/min/mg protein	300 pg protein per cell	0.87	1.2	0.745	0.0145	0.02	0.0124167
Davidheiser et al. 1984	Separation of aerobic glycolysis from oxidative metabolism and contractility in rat anococcygeus muscle	mammalian	rat anococcygeus muscle (resting)	0.416	umol min-1 g- wet weight-1	0.212	umol min-1 g- wet weight-1	ratio of dry to wet weight was 0.170 t 0.007 as reported in the paper. Assumed 0.5 of dry weight to be protein	0.293647	0.149647	0.123765	0.00489412	0.00249412	0.00206275
Casey et al. 2002	Hypoxia Causes Downregulation of Protein and RNA Synthesis in Noncontracting Mammalian Cardiomyocytes	mammalian	cardiomyocytes from 1-day-old neonatal Sprague-Dawley rats	3.18	nmol 1e6 cells-1 min-1	0.388	nmol 1e6 cells-1 min-1	300 pg protein per cell	0.636	0.0776	0.1448	0.0106	0.00129333	0.00241333
