## Supplemental Table 8 for "The Warburg Effect is the result of faster ATP production by glycolysis than respiration"

### Sheet: ecoli
author	title	organism	carbon substrate	method	additonal media notes	measurement	cell type	original value	units	Fraction	Condition
Sauer et al. 1999	Metabolic Flux Ratio Analysis of Genetic and Environmental Modulations of Escherichia coli Central Carbon Metabolism	ecoli	glucose	Aerobic batch	minimal medium containing 5 g of glucose per liter	biomass	PB25	0.3	g g-1 h-1	0.3	Fermentation
Sauer et al. 1999	Metabolic Flux Ratio Analysis of Genetic and Environmental Modulations of Escherichia coli Central Carbon Metabolism	ecoli	glucose	Aerobic batch	minimal medium containing 5 g of glucose per liter	biomass	JM101	0.3	g g-1 h-1	0.3	Fermentation
Sauer et al. 1999	Metabolic Flux Ratio Analysis of Genetic and Environmental Modulations of Escherichia coli Central Carbon Metabolism	ecoli	glucose	Aerobic batch	minimal medium containing 5 g of glucose per liter	biomass	ATCC 11303	0.29	g g-1 h-1	0.29	Fermentation
Sauer et al. 1999	Metabolic Flux Ratio Analysis of Genetic and Environmental Modulations of Escherichia coli Central Carbon Metabolism	ecoli	glucose	Aerobic batch	minimal medium containing 5 g of glucose per liter	biomass	KO20	0.28	g g-1 h-1	0.28	Fermentation
Sauer et al. 1999	Metabolic Flux Ratio Analysis of Genetic and Environmental Modulations of Escherichia coli Central Carbon Metabolism	ecoli	glucose	Aerobic batch	minimal medium containing 5 g of glucose per liter	biomass	KO20::pTrc99a	0.28	g g-1 h-1	0.28	Fermentation
Sauer et al. 1999	Metabolic Flux Ratio Analysis of Genetic and Environmental Modulations of Escherichia coli Central Carbon Metabolism	ecoli	glucose	Aerobic batch	minimal medium containing 5 g of glucose per liter	biomass	KO20::pPPec	0.3	g g-1 h-1	0.3	Fermentation
Sauer et al. 1999	Metabolic Flux Ratio Analysis of Genetic and Environmental Modulations of Escherichia coli Central Carbon Metabolism	ecoli	glucose	Aerobic batch	minimal medium containing 5 g of glucose per liter	biomass	KO20::pPYKbs	0.29	g g-1 h-1	0.29	Fermentation
Nanchen et al. 2006	Nonlinear Dependency of Intracellular Fluxes on Growth Rate in Miniaturized Continuous Cultures of Escherichia coli	ecoli	glucose	chemostat	M9 minimal medium		MG1655	76	gdw mol glucose-1	0.422222	Fermentation
Nanchen et al. 2006	Nonlinear Dependency of Intracellular Fluxes on Growth Rate in Miniaturized Continuous Cultures of Escherichia coli	ecoli	glucose	chemostat	M9 minimal medium		B/r	82	gdw mol glucose-1	0.455556	Fermentation
Nanchen et al. 2006	Nonlinear Dependency of Intracellular Fluxes on Growth Rate in Miniaturized Continuous Cultures of Escherichia coli	ecoli	glucose	chemostat	M9 minimal medium		C(PC-1000)	79	gdw mol glucose-1	0.438889	Fermentation
Nanchen et al. 2006	Nonlinear Dependency of Intracellular Fluxes on Growth Rate in Miniaturized Continuous Cultures of Escherichia coli	ecoli	glucose	chemostat	M9 minimal medium		NTC9001	80	gdw mol glucose-1	0.444444	Fermentation
Nanchen et al. 2006	Nonlinear Dependency of Intracellular Fluxes on Growth Rate in Miniaturized Continuous Cultures of Escherichia coli	ecoli	glucose	chemostat	M9 minimal medium		TG1	103	gdw mol glucose-1	0.572222	Fermentation
Nanchen et al. 2006	Nonlinear Dependency of Intracellular Fluxes on Growth Rate in Miniaturized Continuous Cultures of Escherichia coli	ecoli	glucose	chemostat	M9 minimal medium		Unknown	94	gdw mol glucose-1	0.522222	Fermentation
Farmer and Liao 1997	Reduction of Aerobic Acetate Production byEscherichia coli	ecoli	glucose	batch	minimal m9 medium	biomass	JCL1225/pJF118EH	0.3	g of dry cell wt/gof glucose	0.3	Fermentation
Farmer and Liao 1997	Reduction of Aerobic Acetate Production byEscherichia coli	ecoli	glucose	batch	minimal m9 medium	biomass	JCL1535/pJF118EH	0.25	g of dry cell wt/gof glucose	0.25	Fermentation
Holms 1996	Flux analysis and control of the central metabolic pathways in Escherichia coli	ecoli	G6P	batch	minimal medium	biomass	E. coli ML308	0.556831	C mol C mol-1	0.556831	Fermentation
Holms 1996	Flux analysis and control of the central metabolic pathways in Escherichia coli	ecoli	glucose	batch / turbidostat	minimal medium	biomass	E. coli ML308	0.61274	C mol C mol-1	0.61274	Fermentation
Holms 1996	Flux analysis and control of the central metabolic pathways in Escherichia coli	ecoli	glucose	chemostat	minimal medium	biomass	E. coli ML308	0.790997	C mol C mol-1	0.790997	Fermentation
Holms 1996	Flux analysis and control of the central metabolic pathways in Escherichia coli	ecoli	gluconate	batch	minimal medium	biomass	E. coli ML308	0.540941	C mol C mol-1	0.540941	Fermentation
Holms 1996	Flux analysis and control of the central metabolic pathways in Escherichia coli	ecoli	glucuronate	batch	minimal medium	biomass	E. coli ML308	0.507098	C mol C mol-1	0.507098	Respiration
Holms 1996	Flux analysis and control of the central metabolic pathways in Escherichia coli	ecoli	fructose	batch	minimal medium	biomass	E. coli ML308	0.647638	C mol C mol-1	0.647638	Respiration
Holms 1996	Flux analysis and control of the central metabolic pathways in Escherichia coli	ecoli	glycerol	batch	minimal medium	biomass	E. coli ML308	0.5275	C mol C mol-1	0.5275	Respiration
Holms 1996	Flux analysis and control of the central metabolic pathways in Escherichia coli	ecoli	pyruvate	batch / turbidostat	minimal medium	biomass	E. coli ML308	0.233263	C mol C mol-1	0.233263	Respiration
Holms 1996	Flux analysis and control of the central metabolic pathways in Escherichia coli	ecoli	fumarate	batch	minimal medium	biomass	E. coli ML308	0.392403	C mol C mol-1	0.392403	Respiration
Holms 1996	Flux analysis and control of the central metabolic pathways in Escherichia coli	ecoli	lactate	batch	minimal medium	biomass	E. coli ML308	0.347281	C mol C mol-1	0.347281	Respiration
Holms 1996	Flux analysis and control of the central metabolic pathways in Escherichia coli	ecoli	acetate	batch	minimal medium	biomass	E. coli ML308	0.438492	C mol C mol-1	0.438492	Respiration
Holms 1996	Flux analysis and control of the central metabolic pathways in Escherichia coli	ecoli	pyruvate	chemostat	minimal medium	biomass	E. coli ML308	0.331733	C mol C mol-1	0.331733	Respiration
Holms 1996	Flux analysis and control of the central metabolic pathways in Escherichia coli	ecoli	oxoglutarate	batch	minimal medium	biomass	E. coli ML308	0.398195	C mol C mol-1	0.398195	Respiration
Holms 1996	Flux analysis and control of the central metabolic pathways in Escherichia coli	ecoli	pyruvate	batch and bromopyruvate	minimal medium	biomass	E. coli ML308	0.318182	C mol C mol-1	0.318182	Respiration
Paalme et al. 1997	The growth rate control in Escherichia coli at near to maximum growth rates: the A-stat approach	ecoli	glycerol	Aerobic A-stat	minimal medium	biomass	E. coli K12	0.55	C mol C mol-1	0.55	Respiration
Paalme et al. 1997	The growth rate control in Escherichia coli at near to maximum growth rates: the A-stat approach	ecoli	lactate	Aerobic A-stat	minimal medium	biomass	E. coli K12	0.43	C mol C mol-1	0.43	Respiration
Paalme et al. 1997	The growth rate control in Escherichia coli at near to maximum growth rates: the A-stat approach	ecoli	succinate	Aerobic A-stat	minimal medium	biomass	E. coli K12	0.39	C mol C mol-1	0.39	Respiration
Paalme et al. 1997	The growth rate control in Escherichia coli at near to maximum growth rates: the A-stat approach	ecoli	acetate	Aerobic A-stat	minimal medium	biomass	E. coli K12	0.27	C mol C mol-1	0.27	Respiration
Paalme et al. 1997	The growth rate control in Escherichia coli at near to maximum growth rates: the A-stat approach	ecoli	succinate + acetate	Aerobic A-stat	minimal medium	biomass	E. coli K12	0.36	C mol C mol-1	0.36	Respiration

### Sheet: yeast
author	title	organism	carbon substrate	method	additonal media notes	measurement	cell type	original value	units	Fraction	Condition
Jong-gubbels et al. 1995	Regulation of Carbon Metabolism in Chemostat Cultures of Saccharomyces cerevisiae Grown on Mixtures of Glucose and Ethanol	yeast	glucose	cheomstat (D = 0.1 h-1)	carbon-limited minimal mineral medium	biomass yield	S. cerevisiae T23D	15.9	g weight Cmol-1	0.53	Respiration
Jong-gubbels et al. 1995	Regulation of Carbon Metabolism in Chemostat Cultures of Saccharomyces cerevisiae Grown on Mixtures of Glucose and Ethanol	yeast	ethanol	chemostat D = 0.1 h-1)	carbon-limited minimal mineral medium	biomass yield	S. cerevisiae T23D	14	g weight Cmol-1	0.466667	Respiration
Postma et al. 1989	Enzymic Analysis of the Crabtree Effect in Glucose-Limited Chemostat Cultures of Saccharomyces cerevisiae	yeast	glucose	chemostat (D = 0.1 h-1)	carbon-limited minimal mineral medium	biomass yield	S. cerevisiae T23D	0.498	g [dry weight] gram of glucose-1	0.498	Respiration
Postma et al. 1989	Enzymic Analysis of the Crabtree Effect in Glucose-Limited Chemostat Cultures of Saccharomyces cerevisiae	yeast	glucose	chemostat (D = 0.5 h-1)	carbon-limited minimal mineral medium	biomass yield	S. cerevisiae T23D	0.175	g [dry weight] gram of glucose-1	0.175	Fermentation
Postma et al. 1989	Kinetics of Growth and Glucose Transport in Glucose-limited Chemostat Cultures of Saccharomyces cerevisiae CBS 8066	yeast	glucose	chemostat (D = 0.1 h-1)	carbon-limited minimal mineral medium	biomass yield	S. cerevisiae CBS 8066	0.51	g of biomass (g glucose)-1	0.51	Respiration
Postma et al. 1989	Kinetics of Growth and Glucose Transport in Glucose-limited Chemostat Cultures of Saccharomyces cerevisiae CBS 8066	yeast	glucose	chemostat (D = 0.46 h-1)	carbon-limited minimal mineral medium	biomass yield	S. cerevisiae CBS 8066	0.16	g of biomass (g glucose)-1	0.16	Fermentation
van Hoek et al. 2000	Regulation of fermentative capacity and levels of glycolytic enzymes in chemostat cultures of Saccharomyces cerevisiae	yeast	glucose	cheomstat (D = 0.1 h-1)	ethanol (aerobic)	biomass yield	S. cerevisiae CEN.PK113-7D	0.6	g biomass (g substrate)-1	0.6	Respiration
van Hoek et al. 2000	Regulation of fermentative capacity and levels of glycolytic enzymes in chemostat cultures of Saccharomyces cerevisiae	yeast	glucose	cheomstat (D = 0.1 h-1)	glucose (aerobic)	biomass yield	S. cerevisiae CEN.PK113-7D	0.5	g biomass (g substrate)-1	0.5	Respiration
van Hoek et al. 2000	Regulation of fermentative capacity and levels of glycolytic enzymes in chemostat cultures of Saccharomyces cerevisiae	yeast	glucose	cheomstat (D = 0.1 h-1)	n-limitation on glucose (aerobic)	biomass yield	S. cerevisiae CEN.PK113-7D	0.18	g biomass (g substrate)-1	0.18	Fermentation
van Hoek et al. 2000	Regulation of fermentative capacity and levels of glycolytic enzymes in chemostat cultures of Saccharomyces cerevisiae	yeast	glucose	cheomstat (D = 0.1 h-1)	n-limitation on glucose (anaerobic)	biomass yield	S. cerevisiae CEN.PK113-7D	0.12	g biomass (g substrate)-1	0.12	Fermentation
van Hoek et al. 2000	Regulation of fermentative capacity and levels of glycolytic enzymes in chemostat cultures of Saccharomyces cerevisiae	yeast	glucose	cheomstat (D = 0.1 h-1)	glucose (anerobic)	biomass yield	S. cerevisiae CEN.PK113-7D	0.1	g biomass (g substrate)-1	0.1	Fermentation
van Hoek et al. 2000	Regulation of fermentative capacity and levels of glycolytic enzymes in chemostat cultures of Saccharomyces cerevisiae	yeast	ethanol	cheomstat (D = 0.1 h-1)	ethanol (aerobic)	biomass yield	S. cerevisiae DS28911	0.57	g biomass (g substrate)-1	0.57	Respiration
van Hoek et al. 2000	Regulation of fermentative capacity and levels of glycolytic enzymes in chemostat cultures of Saccharomyces cerevisiae	yeast	glucose	cheomstat (D = 0.1 h-1)	glucose (aerobic)	biomass yield	S. cerevisiae DS28911	0.48	g biomass (g substrate)-1	0.48	Respiration
van Hoek et al. 2000	Regulation of fermentative capacity and levels of glycolytic enzymes in chemostat cultures of Saccharomyces cerevisiae	yeast	glucose	cheomstat (D = 0.1 h-1)	n-limitation on glucose (aerobic)	biomass yield	S. cerevisiae DS28911	0.17	g biomass (g substrate)-1	0.17	Fermentation
van Hoek et al. 2000	Regulation of fermentative capacity and levels of glycolytic enzymes in chemostat cultures of Saccharomyces cerevisiae	yeast	glucose	cheomstat (D = 0.1 h-1)	n-limitation on glucose (anaerobic)	biomass yield	S. cerevisiae DS28911	0.15	g biomass (g substrate)-1	0.15	Fermentation
van Hoek et al. 2000	Regulation of fermentative capacity and levels of glycolytic enzymes in chemostat cultures of Saccharomyces cerevisiae	yeast	glucose	cheomstat (D = 0.1 h-1)	glucose (anerobic)	biomass yield	S. cerevisiae DS28911	0.11	g biomass (g substrate)-1	0.11	Fermentation
Flikweer et al. 1996	Pyruvate Decarboxylase: An Indispensable Enzyme for Growth of Saccharomyces cerevisiae on Glucose	yeast	glucose	cheomstat (D = 0.1 h-1)	ethanol (aerobic)	biomass yield	S. cerevisiae T2-3D	14.4	g biomass mol substrate carbon- 1	0.625136	Respiration
Flikweer et al. 1996	Pyruvate Decarboxylase: An Indispensable Enzyme for Growth of Saccharomyces cerevisiae on Glucose	yeast	glucose	cheomstat (D = 0.1 h-1)	glucose (aerobic )	biomass yield	S. cerevisiae T2-3D	16	g biomass mol substrate carbon- 1	0.533333	Respiration
Flikweer et al. 1996	Pyruvate Decarboxylase: An Indispensable Enzyme for Growth of Saccharomyces cerevisiae on Glucose	yeast	glucose	cheomstat (D = 0.1 h-1)	95% glucose 5% aetate (aerobic)	biomass yield	S. cerevisiae T2-3D	16.5	g biomass mol substrate carbon- 1	0.55	Respiration
Diderich et al. 1999	Glucose Uptake Kinetics and Transcription of HXT Genes in Chemostat Cultures of Saccharomyces cerevisiae	yeast	ethanol	cheomstat (D = 0.1 h-1)	ethanol (aerobic)	biomass yield	S. cerevisiae CEN.PK113–7D	0.6	(g of protein (g of substrate)-1	0.6	Respiration
Diderich et al. 1999	Glucose Uptake Kinetics and Transcription of HXT Genes in Chemostat Cultures of Saccharomyces cerevisiae	yeast	glucose	cheomstat (D = 0.1 h-1)	fructose (aerobic)	biomass yield	S. cerevisiae CEN.PK113–7D	0.5	(g of protein (g of substrate)-1	0.5	Respiration
Diderich et al. 1999	Glucose Uptake Kinetics and Transcription of HXT Genes in Chemostat Cultures of Saccharomyces cerevisiae	yeast	glucose	cheomstat (D = 0.1 h-1)	galactose (aerobic)	biomass yield	S. cerevisiae CEN.PK113–7D	0.5	(g of protein (g of substrate)-1	0.5	Respiration
Diderich et al. 1999	Glucose Uptake Kinetics and Transcription of HXT Genes in Chemostat Cultures of Saccharomyces cerevisiae	yeast	glucose	cheomstat (D = 0.1 h-1)	glucose (aerobic )	biomass yield	S. cerevisiae CEN.PK113–7D	0.5	(g of protein (g of substrate)-1	0.5	Respiration
Diderich et al. 1999	Glucose Uptake Kinetics and Transcription of HXT Genes in Chemostat Cultures of Saccharomyces cerevisiae	yeast	glucose	cheomstat (D = 0.1 h-1)	n-limitation (aerobic)	biomass yield	S. cerevisiae CEN.PK113–7D	0.18	(g of protein (g of substrate)-1	0.18	Fermentation
Diderich et al. 1999	Glucose Uptake Kinetics and Transcription of HXT Genes in Chemostat Cultures of Saccharomyces cerevisiae	yeast	glucose	cheomstat (D = 0.1 h-1)	n-limitation (anerobic)	biomass yield	S. cerevisiae CEN.PK113–7D	0.12	(g of protein (g of substrate)-1	0.12	Fermentation
Diderich et al. 1999	Glucose Uptake Kinetics and Transcription of HXT Genes in Chemostat Cultures of Saccharomyces cerevisiae	yeast	glucose	cheomstat (D = 0.1 h-1)	glucose (anerobic)	biomass yield	S. cerevisiae CEN.PK113–7D	0.1	(g of protein (g of substrate)-1	0.1	Fermentation
