## Supplemental Table 9 for "The Warburg Effect is the result of faster ATP production by glycolysis than respiration"

### Sheet: ecoli
Author	Title	Organism	Strain	Protein Dry Weight	Units	Percent
Stouthamer et al. 1973	A theoretical study on the amount of ATP required for synthesis of microbial cell material	ecoli	NA	52.4	g / 100 g cells	52.4
Hoffman et al. 2004	Minimizing inclusion body formation during recombinant protein production in Escherichia coli at bench and pilot plant scale	ecoli	BL26	550	milligram protein per gram cell dry mass	55
Milo 2013	What is the total number of protein molecules per cell volume? A call to rethink some published values	ecoli	NA	55	protein fraction of the dry mass	55
Valgepea et al. 2013	Escherichia coli achieves faster growth by increasing catalytic and translation rates of proteins	ecoli	NA	55.58	Protein percent in dry cell weight	55.8
Neidhardt et al. 1996	Escherichia coli and Salmonella: Cellular and Molecular Biology		NA	55	percent	55

### Sheet: yeast
Author	Title	Organism	Strain	Protein Dry Weight	Units	Percent
Winkler et al. 2011	Dried yeast (Saccharomyces cerevisae) as a protein source for horses	yeast	S. cerevisiae	410	g / kg dry matter	41
Yamada et al. 2005	Yeast (Saccharomyces cerevisiae) Protein Concentrate: Preparation, Chemical Composition, and Nutritional and Functional Properties	yeast	S. cerevisiae	39.6	percent	39.6
Ertugay et al. 1997	Continuous Cultivation of Bakers' Yeast: Change in Cell Composition at Different Dilution Rates and Effect of Heat Stress on Trehalose Level	yeast	S. cerevisiae	475	mg / g biomass	47.5
Chanda and Chakrabarti 1996	Plant origin liquid waste: a resource for single-protein production by yeast	yeast	S. cerevisiae	45.6	g / 100 g dried samples	45.6
Cheng et al. 2003	Apparent digestibility coefficients of nutrients in brewer's and rendered animal by-products for rainbow trout (Oncorhynchus mykiss (Walbaum))	yeast	S. cerevisiae	423	g kg-1 dried	42.3
Øverland et al. 2013	Evaluation of Candida utilis, Kluyveromyces marxianus and Saccharomyces cerevisiae yeasts as protein sources in diets for Atlantic salmon (Salmo salar)	yeast	S. cerevisiae	460	g kg-1 dried	46
Kim et al. 2013	Energy concentration and phosphorus digestibility in yeast products produced from the ethanol industry, and in brewers’ yeast, fish meal, and soybean meal fed to growing pigs	yeast	S. cerevisiae	42.7	percent	42.7
Vidakovic et al. 2015	Evaluation of growth performance and intestinal barrier function in Arctic Charr (Salvelinus alpinus) fed yeast (Saccharomyces cerevisiae), fungi (Rhizopus oryzae) and blue mussel (Mytilus edulis)	yeast	S. cerevisiae	498	g kg-1 DM	49.8
