## Supplemental Table 10 for "The Warburg Effect is the result of faster ATP production by glycolysis than respiration"

### Sheet: Sheet1
author	title	organism	measurement	cell type	percent proton leak	notes on conversion
To, et al. 2019	A Compendium of Genetic Modifiers of Mitochondrial Dysfunction Reveals Intra-organelle Buffering	human	oxygen	K562	0.237	Figure 6B K562 cells DMSO, proton leak = (Oligomycin - antimyciyn) / (Glucose - antimyciyn)
To, et al. 2019	A Compendium of Genetic Modifiers of Mitochondrial Dysfunction Reveals Intra-organelle Buffering	human	oxygen	K562	0.136	Figure 5B K562 cells sgGFP, proton leak = (Oligomycin - antimyciyn) / (Glucose - antimyciyn)
Quirós et al. 2017	Multi-omics analysis identifies ATF4 as a key regulator of the mitochondrial stress response in mammals	human	oxygen	HeLa	0.383	Figure 1E HeLa, proton leak = (oligomycin - antimyciyn and rotenone) / (glucose - antimyciyn and rotenone)
Liemburg-Apers et al. 2015	Mitoenergetic Dysfunction Triggers a Rapid Compensatory Increase inSteady-State Glucose Flux	human	oxygen	C2C12 myoblasts	0.353	Figure 6A C2C12 myoblasts, proton leak = (oligomycin - antimyciyn and rotenone) / (glucose - antimyciyn and rotenone)
Zhu et al. 2019	Fine-Tuning of PGC1α Expression Regulates Cardiac Function and Longevity	human	oxygen	primary isolated cardiomyocytes from mice	0.217	Figure 1D primary isolated cardiomyocytes from 12-month-old C57BL/6J WT mice, proton leak = (oligomycin - antimyciyn and rotenone) / (glucose - antimyciyn and rotenone)
Schuler et al. 2017	Miro1-mediated mitochondrial positioning shapes intracellular energy gradients required for cell migration	human	oxygen	Mouse Embryonic Fibroblasts	0.196	Figure 1B MEFS control, proton leak = (oligomycin - antimyciyn and rotenone) / (glucose - antimyciyn and rotenone)
Nicholas et al. 2017	Advances in the quantification of mitochondrial function in primary human immune cells through extracellular flux analysis	human	oxygen	Activated Tcells	0.225	Figure 3D T cells, proton leak = (oligomycin - antimyciyn and rotenone) / (glucose - antimyciyn and rotenone)
